# Mouse Memory CD8 T cell subsets defined by Tissue Resident Memory (T_RM_) Integrin Expression Exhibit Distinct Metabolic Profiles

**DOI:** 10.1101/2022.09.21.508875

**Authors:** Mike Sportiello, Alexis Poindexter, Emma C. Reilly, Adam Geber, Kris Lambert Emo, Taylor N. Jones, David J. Topham

## Abstract

Tissue-resident memory CD8 T cells (T_RM_) principally reside in peripheral non-lymphoid tissues such as lung and skin and confer protection against a variety of illnesses ranging from infections to cancers. The functions of different memory CD8 T cell subsets have been linked with distinct metabolic pathways and differ from other CD8 T cell subsets. For example, skin-derived memory T cells undergo fatty acid oxidation and oxidative phosphorylation to a greater degree than circulating memory and naïve cells. Lung T_RM_ cells defined by the cell surface expression of integrins exist as distinct subsets that differ in gene expression and function. We hypothesize that T_RM_ subsets with different integrin profiles will utilize unique metabolic programs. To test this, differential expression and pathway analysis were conducted on RNAseq datasets from mouse lung T_RM_ yielding significant differences related to metabolism. Next, metabolic models were constructed and the predictions were interrogated using functional metabolite uptake assays. The levels of oxidative phosphorylation, mitochondrial mass, and neutral lipids were measured. Furthermore, to investigate the potential relationships to T_RM_ development, T-cell differentiation studies were conducted *in vitro* with varying concentrations of metabolites. These demonstrated that lipid conditions impact T cell survival, and that glucose concentration impacts the expression of canonical T_RM_ marker CD49a, with no effect on central memory-like T-cell marker CCR7. In summary, it is demonstrated that mouse resident memory T cells subsets defined by integrin-expression in the lung have unique metabolic profiles and that nutrient abundance can alter differentiation.
