## Supplementary material for "Mouse Memory CD8 T cell subsets defined by Tissue Resident Memory (T_RM_) Integrin Expression Exhibit Distinct Metabolic Profiles": Signficantly enriched pathways for Figure 1

### Sheet: Sheet1
Term	Overlap	P.value	Adjusted.P.value	Old.P.value	Old.Adjusted.P.value	Odds.Ratio	Combined.Score	Genes	type	comparison	database
Ribosome	82/170	3.68769e-46	1.03624e-43	0	0	11.8557	-1240.27	RPL4;RPL5;RPL30;RPL3;RPL32;RPL31;RPL34;RPLP1;RPLP0;RPL8;RPL10A;RPL9;RPL6;RPL7;RPS15;RPS4X;RPS14;RPL7A;RPS17;RPS16;RPS19;RPL18A;RPS18;RPL36;RPL35;RPLP2;RPL38;RPL37;RPS11;RPL39;RPS10;RPS13;RPS12;RPS9;RPL21;RPS7;RPS8;RPL23;RPS5;RPL22;RPS6;RPL13A;RPSA;RPL37A;RPL27;RPL26;RPL29;RPL28;RPL10;RPL12;RPL11;RPL36A;MRPL12;RPS15A;RPL14;RPS3;RPL13;RPL15;RPS2;RPL18;RPS27A;RPL17;RPL19;RPL41;RPL35A;RPL23A;MRPL23;R…	down	DP vs DN	KEGG
Axon guidance	27/180	0.00100595	0.0357113	0	0	2.06417	14.2466	ITGB1;NRP1;SRC;PRKCZ;PPP3CA;RGS3;PPP3CC;DPYSL2;PLCG2;PAK6;SRGAP3;SRGAP2;CAMK2G;WNT4;PAK4;MAPK3;SEMA6B;SEMA4A;ARHGEF12;SEMA4D;RYK;SEMA6D;NFATC2;L1CAM;SSH3;MET;EPHA3	up	DP vs DN	KEGG
Lysosome	21/124	0.000735938	0.0348344	0	0	2.3822	17.186	ABCA2;ATP6V0B;ASAH1;DNASE2A;CLTC;CTSW;TCIRG1;GNS;LITAF;IGF2R;PLA2G15;GALC;CLN3;NPC1;SMPD1;AP1S2;IDS;ACP2;CTSD;ATP6V0A1;CTSB	up	DP vs DN	KEGG
Regulation of actin cytoskeleton	33/217	0.000229115	0.0162672	0	0	2.10235	17.6204	ITGB1;CYFIP1;NCKAP1;SRC;PXN;ITGB2;PDGFB;IQGAP1;ITGAE;ITGAL;SLC9A1;ITGAX;PAK6;ITGAV;GIT1;PAK4;MAPK3;VAV3;ARHGEF12;ITGA4;ITGA3;F2R;ITGA1;ACTN4;SSH3;DIAPH1;DIAPH2;DIAPH3;LPAR5;ABI2;SOS2;VCL;PFN2	up	DP vs DN	KEGG
T cell receptor signaling pathway	18/101	0.000931623	0.0357113	0	0	2.53182	17.6685	IL10;VAV3;NFATC2;CD3G;FOS;TNF;PPP3CA;PPP3CC;IFNG;CD8A;AKT3;CTLA4;PAK6;PDCD1;ICOS;SOS2;PAK4;MAPK3	up	DP vs DN	KEGG
Apoptosis	24/141	0.000296011	0.0168134	0	0	2.3995	19.4962	PARP4;APAF1;PRF1;ITPR1;GZMB;CTSW;FOS;PTPN13;TNF;ERN1;CASP7;FASL;CASP3;AKT3;LMNA;CAPN2;TNFSF10;PMAIP1;BCL2A1D;BCL2A1B;CTSD;TUBA8;CTSB;MAPK3	up	DP vs DN	KEGG
Rheumatoid arthritis	18/84	8.61803e-05	0.0081584	0	0	3.18691	29.8265	CD86;ATP6V1A;ATP6V0B;ATP6V1G2;CSF1;IL15;CD80;ITGB2;TCIRG1;FOS;ITGAL;TNF;TNFSF13B;IFNG;CCL3;CTLA4;TNFSF11;ATP6V0A1	up	DP vs DN	KEGG
Natural killer cell mediated cytotoxicity	25/118	4.91948e-06	0.000698566	0	0	3.15065	38.5082	ITGB2;PRF1;ITGAL;TNF;PPP3CA;KLRK1;PPP3CC;CASP3;TNFSF10;PLCG2;CD244A;KLRC1;MAPK3;PRKCG;IFNAR2;VAV3;KLRC2;NFATC2;GZMB;KLRA9;FASL;IFNG;CD48;SOS2;H2-D1	up	DP vs DN	KEGG
Steroid biosynthesis	11/19	3.17814e-08	9.02593e-06	0	0	16.0466	277.035	SQLE;EBP;SOAT1;SOAT2;SC5D;DHCR24;MSMO1;HSD17B7;LSS;CYP51;FDFT1	up	DP vs DN	KEGG
Metabolism Homo sapiens R-HSA-1430728	193/1908	2.15824e-05	0.000719413	0	0	1.41371	-15.1884	RPL4;PANK4;GLTP;SLC35B3;RPL5;RPL30;RPL3;RPL32;RPL31;RPL34;RPL8;ENO2;RPL9;ENO3;RPL6;RPL7;GCSH;RPS15;RPS14;AS3MT;RPS17;RPS16;RPS19;RPL18A;RPS18;RPL36;RPL35;PLCE1;RPL38;CHAC2;RPL37;RPS11;ACAD10;RPL39;RPS10;RPS13;PDK1;RPS12;GSTK1;RPL21;RPL23;RPL22;CACNA2D2;ACSL3;ASRGL1;CYP39A1;MTAP;COX7A2L;MTHFD1;PSME1;RPL27;NHLRC1;RPL26;RPL29;RPL28;STX1A;SHMT1;MTTP;PIK3R3;MGST2;PIK3R2;OAZ2;HSD11B1;LDHB;CHST15;ST3GAL…	down	DP vs DN	Reactome
Gene Expression Homo sapiens R-HSA-74160	178/1631	4.66054e-07	1.65374e-05	0	0	1.54562	-22.5335	TDRKH;LTV1;RPL4;EIF4A1;RPL5;RPL30;STEAP3;RPL3;RPL32;RPL31;RPL34;RORC;UBE2D1;RPL8;RPL10A;PWP2;RPL9;RPL6;RRP9;RPL7;EEF1B2;RPS15;RPS14;FBL;STK11;RPS17;RPS16;SESN3;RPS19;RPL18A;RPS18;SESN1;MYC;RPL36;RPL35;RPL38;SNRPD3;RPL37;NBN;RPS11;RPL39;RPS10;RPP38;RPS13;RPS12;DAXX;RPS9;CSNK2A1;RPL21;RPS7;RPS8;METTL1;RPL23;RPS5;PUS1;ZFP2;RPL22;RPS6;RPSA;CSNK1E;PUS7;THOC7;THOC6;EEF1A1;LARS2;COX7A2L;PPA1;DKC1;RRAGD;…	down	DP vs DN	Reactome
Metabolism of proteins Homo sapiens R-HSA-392499	132/1074	2.48974e-08	9.12904e-07	0	0	1.76098	-30.8322	RPL4;GALNT12;EIF4A1;RPL5;RPL30;RPL3;CMAS;RPL32;RPL31;RPL34;RPL8;RPL10A;RPL9;RPL6;GALNT10;RPL7;EEF1B2;RPS15;RPS14;RPS17;RPS16;DMBT1;RPS19;RPL18A;TUBB3;RPS18;SCMH1;RPL36;RPL35;RPL38;GNAT1;RPL37;RPS11;NUDT14;RPL39;RPS10;RPS13;RPS12;ALG8;ST6GAL1;RPS9;CSNK2A1;FBXW10;RPL21;RPS7;RPS8;IGFBP4;LMAN1L;RPL23;RPS5;RPL22;RPS6;NSMCE1;RPSA;EEF1A1;RPL27;RPL26;RPL29;RPL28;STX1A;CUL7;DYNC2LI1;DPH1;ADAMTS17;DPH5;ST8…	down	DP vs DN	Reactome
Purine metabolism Homo sapiens R-HSA-73847	9/34	0.000783906	0.0253617	0	0	4.37502	-31.2867	ATIC;GPX1;IMPDH2;ADK;AMPD1;AMPD3;DCK;ADA;LHPP	down	DP vs DN	Reactome
rRNA modification in the nucleus Homo sapiens R-HSA-6790901	16/58	4.53686e-06	0.000155954	0	0	4.64681	-57.171	RPS9;NOP58;RPS7;RPS6;NOP2;PWP2;WDR46;RRP9;RCL1;FBL;RPS14;DKC1;NHP2;GAR1;RPS2;NOP10	down	DP vs DN	Reactome
Disease Homo sapiens R-HSA-1643685	111/725	9.25015e-13	3.50868e-11	0	0	2.28007	-63.1784	RPL4;RPL5;RPL30;RPL3;RPL32;RPL31;RPL34;IRS2;RPL8;RPL10A;RPL9;RPL6;RPL7;RPS15;RPS14;RPS17;RPS16;RPS19;RPL18A;RPS18;MYC;RPL36;RPL35;RPL38;RPL37;RPS11;RPL39;RPS10;RPS13;RPS12;RPS9;RPL21;RPS7;RPS8;RPL23;RPS5;RPL22;RPS6;RPSA;PSME1;RPL27;RPL26;MAML3;RPL29;RPL28;PPIA;STX1A;NEDD4L;PIK3R3;PIK3R2;FOXO1;ADAMTS17;AP1M2;JAG2;STAT5A;RPL41;RPS26;MSRA;RPS25;RPS28;RPS27;RPS29;RPL27A;FGFR1OP;TAF4B;RPS20;RPS21;RPS2…	down	DP vs DN	Reactome
Infectious disease Homo sapiens R-HSA-5663205	89/348	5.75346e-25	2.637e-23	0	0	4.35248	-242.933	RPL4;RPL5;RPL30;RPL3;RPL32;RPL31;RPL34;RPLP1;RPLP0;RPL8;RPL10A;RPL9;RPL6;RPL7;RPS15;RPS4X;RPS14;RPL7A;RPS17;RPS16;RPS19;RPL18A;RPS18;RPL36;RPL35;RPLP2;RPL38;RPL37;RPS11;RPL39;RPS10;RPS13;RPS12;RPS9;RPL21;RPS7;RPS8;RPL23;RPS5;RPL22;RPS6;RPL13A;RPSA;RPL37A;PSME1;VAMP1;RPL27;RPL26;RPL29;RPL28;PPIA;STX1A;GTF2A2;RPL10;RNMT;RPL12;RPL11;RPL36A;NEDD4L;RPS15A;SV2A;RPL14;RPS3;RPL13;RPL15;RPS2;RPL18;RPS27A;…	down	DP vs DN	Reactome
Metabolism of amino acids and derivatives Homo sapiens R-HSA-71291	91/335	1.37113e-27	6.5576e-26	0	0	4.73435	-292.839	RPL4;RPL5;RPL30;RPL3;RPL32;HIBADH;RPL31;RPL34;RPLP1;RPLP0;RPL8;CSAD;RPL10A;RPL9;RPL6;RPL7;GCSH;RPS15;RPS4X;RPS14;RPL7A;RPS17;RPS16;RPS19;RPL18A;RPS18;RPL36;RPL35;RPLP2;RPL38;RPL37;RPS11;RPL39;RPS10;RPS13;RPS12;RPS9;RPL21;RPS7;RPS8;RPL23;RPS5;RPL22;RPS6;BCKDHB;RPL13A;RPSA;ASRGL1;MTAP;RPL37A;PSME1;RPL27;RPL26;RPL29;RPL28;DDC;RPL10;SHMT1;RPL12;HAAO;RPL11;RPL36A;OAZ2;SRM;RPS15A;RPL14;RPS3;RPL13;RPL15…	down	DP vs DN	Reactome
Activation of the mRNA upon binding of the cap-binding complex and eIFs, and subsequent binding to 43S Homo sapiens R-HSA-72662	33/58	2.60543e-22	1.02356e-20	0	0	16.2994	-810.07	EIF4A1;RPS4X;RPS15;RPS14;RPS17;RPS16;RPS15A;RPS19;RPS18;RPS3;RPS2;RPS11;RPS27A;RPS10;RPS13;RPS12;RPS9;RPS7;RPS8;RPS5;RPS6;RPSA;RPS26;RPS25;RPS28;RPS27;EIF3K;RPS29;RPS20;EIF3E;RPS21;RPS24;RPS23	down	DP vs DN	Reactome
Ribosomal scanning and start codon recognition Homo sapiens R-HSA-72702	33/57	1.21088e-22	4.93321e-21	0	0	16.9795	-856.879	EIF4A1;RPS4X;RPS15;RPS14;RPS17;RPS16;RPS15A;RPS19;RPS18;RPS3;RPS2;RPS11;RPS27A;RPS10;RPS13;RPS12;RPS9;RPS7;RPS8;RPS5;RPS6;RPSA;RPS26;RPS25;RPS28;RPS27;EIF3K;RPS29;RPS20;EIF3E;RPS21;RPS24;RPS23	down	DP vs DN	Reactome
Translation initiation complex formation Homo sapiens R-HSA-72649	33/57	1.21088e-22	4.93321e-21	0	0	16.9795	-856.879	EIF4A1;RPS4X;RPS15;RPS14;RPS17;RPS16;RPS15A;RPS19;RPS18;RPS3;RPS2;RPS11;RPS27A;RPS10;RPS13;RPS12;RPS9;RPS7;RPS8;RPS5;RPS6;RPSA;RPS26;RPS25;RPS28;RPS27;EIF3K;RPS29;RPS20;EIF3E;RPS21;RPS24;RPS23	down	DP vs DN	Reactome
Formation of the ternary complex, and subsequently, the 43S complex Homo sapiens R-HSA-72695	32/50	6.10259e-24	2.68514e-22	0	0	21.9457	-1173.07	RPS4X;RPS15;RPS14;RPS17;RPS16;RPS15A;RPS19;RPS18;RPS3;RPS2;RPS11;RPS27A;RPS10;RPS13;RPS12;RPS9;RPS7;RPS8;RPS5;RPS6;RPSA;RPS26;RPS25;RPS28;RPS27;EIF3K;RPS29;RPS20;EIF3E;RPS21;RPS24;RPS23	down	DP vs DN	Reactome
Influenza Infection Homo sapiens R-HSA-168254	75/147	1.53296e-44	7.66481e-43	0	0	13.2009	-1331.79	RPL4;RPL5;RPL30;RPL3;RPL32;RPL31;RPL34;RPLP1;RPLP0;RPL8;RPL10A;RPL9;RPL6;RPL7;RPS15;RPS4X;RPS14;RPL7A;RPS17;RPS16;RPS19;RPL18A;RPS18;RPL36;RPL35;RPLP2;RPL38;RPL37;RPS11;RPL39;RPS10;RPS13;RPS12;RPS9;RPL21;RPS7;RPS8;RPL23;RPS5;RPL22;RPS6;RPL13A;RPSA;RPL37A;RPL27;RPL26;RPL29;RPL28;RPL10;RPL12;RPL11;RPL36A;RPS15A;RPL14;RPS3;RPL13;RPL15;RPS2;RPL18;RPS27A;RPL17;RPL19;RPL41;RPL35A;RPL23A;RPS26;RPS25;RPS…	down	DP vs DN	Reactome
Translation Homo sapiens R-HSA-72766	81/151	2.9259e-50	1.60924e-48	0	0	14.7268	-1679.67	RPL4;RPL5;EIF4A1;RPL30;RPL3;RPL32;RPL31;RPL34;RPLP1;RPLP0;RPL8;RPL10A;RPL9;RPL6;RPL7;EEF1B2;RPS15;RPS4X;RPS14;RPL7A;RPS17;RPS16;RPS19;RPL18A;RPS18;RPL36;RPL35;RPLP2;RPL38;RPL37;RPS11;RPL39;RPS10;RPS13;RPS12;RPS9;RPL21;RPS7;RPS8;RPL23;RPS5;RPL22;RPS6;RPL13A;RPSA;EEF1A1;EEF1G;RPL37A;RPL27;RPL26;RPL29;RPL28;RPL10;RPL12;RPL11;RPL36A;RPS15A;RPL14;RPS3;RPL13;RPL15;RPS2;RPL18;RPS27A;RPL17;RPL19;RPL41;RP…	down	DP vs DN	Reactome
Influenza Life Cycle Homo sapiens R-HSA-168255	75/136	8.91467e-48	4.66959e-46	0	0	15.5907	-1689.04	RPL4;RPL5;RPL30;RPL3;RPL32;RPL31;RPL34;RPLP1;RPLP0;RPL8;RPL10A;RPL9;RPL6;RPL7;RPS15;RPS4X;RPS14;RPL7A;RPS17;RPS16;RPS19;RPL18A;RPS18;RPL36;RPL35;RPLP2;RPL38;RPL37;RPS11;RPL39;RPS10;RPS13;RPS12;RPS9;RPL21;RPS7;RPS8;RPL23;RPS5;RPL22;RPS6;RPL13A;RPSA;RPL37A;RPL27;RPL26;RPL29;RPL28;RPL10;RPL12;RPL11;RPL36A;RPS15A;RPL14;RPS3;RPL13;RPL15;RPS2;RPL18;RPS27A;RPL17;RPL19;RPL41;RPL35A;RPL23A;RPS26;RPS25;RPS…	down	DP vs DN	Reactome
rRNA processing Homo sapiens R-HSA-72312	93/180	1.16461e-55	7.53573e-54	0	0	13.7057	-1733.63	LTV1;RPL4;RPL5;RPL30;RPL3;RPL32;RPL31;RPL34;RPLP1;RPLP0;PWP2;RPL8;RPL10A;RPL9;WDR46;RPL6;RPL7;RRP9;RPS15;RPS4X;FBL;RPS14;RPL7A;RPS17;RPS16;RPS19;RPL18A;NOB1;RPS18;RPL36;RPL35;RPLP2;RPL38;RPL37;RPS11;RPL39;RPS10;RPP38;RPS13;RPS12;RPS9;RPL21;RPS7;RPS8;RPL23;RPS5;RPL22;RPS6;RPL13A;RPSA;CSNK1E;DKC1;RPL37A;NHP2;RPL27;RPL26;RPL29;RPL28;RPL10;RPL12;NOP2;RPL11;ISG20L2;RPL36A;RPS15A;GAR1;RPL14;RPS3;RPL13;…	down	DP vs DN	Reactome
Major pathway of rRNA processing in the nucleolus Homo sapiens R-HSA-6791226	88/166	5.94179e-54	3.63109e-52	0	0	14.4221	-1767.53	LTV1;RPL4;RPL5;RPL30;RPL3;RPL32;RPL31;RPL34;RPLP1;RPLP0;PWP2;RPL8;RPL10A;RPL9;WDR46;RPL6;RPL7;RRP9;RPS15;RPS4X;FBL;RPS14;RPL7A;RPS17;RPS16;RPS19;RPL18A;NOB1;RPS18;RPL36;RPL35;RPLP2;RPL38;RPL37;RPS11;RPL39;RPS10;RPP38;RPS13;RPS12;RPS9;RPL21;RPS7;RPS8;RPL23;RPS5;RPL22;RPS6;RPL13A;RPSA;CSNK1E;RPL37A;RPL27;RPL26;RPL29;RPL28;RPL10;RPL12;RPL11;ISG20L2;RPL36A;RPS15A;RPL14;RPS3;RPL13;RPL15;RPS2;RPL18;RPS…	down	DP vs DN	Reactome
Influenza Viral RNA Transcription and Replication Homo sapiens R-HSA-168273	75/128	2.02783e-50	1.17401e-48	0	0	17.9518	-2054.09	RPL4;RPL5;RPL30;RPL3;RPL32;RPL31;RPL34;RPLP1;RPLP0;RPL8;RPL10A;RPL9;RPL6;RPL7;RPS15;RPS4X;RPS14;RPL7A;RPS17;RPS16;RPS19;RPL18A;RPS18;RPL36;RPL35;RPLP2;RPL38;RPL37;RPS11;RPL39;RPS10;RPS13;RPS12;RPS9;RPL21;RPS7;RPS8;RPL23;RPS5;RPL22;RPS6;RPL13A;RPSA;RPL37A;RPL27;RPL26;RPL29;RPL28;RPL10;RPL12;RPL11;RPL36A;RPS15A;RPL14;RPS3;RPL13;RPL15;RPS2;RPL18;RPS27A;RPL17;RPL19;RPL41;RPL35A;RPL23A;RPS26;RPS25;RPS…	down	DP vs DN	Reactome
Selenoamino acid metabolism Homo sapiens R-HSA-2408522	76/111	1.41087e-58	9.69976e-57	0	0	27.5926	-3675.49	RPL4;RPL5;RPL30;RPL3;RPL32;RPL31;RPL34;RPLP1;RPLP0;RPL8;RPL10A;RPL9;RPL6;RPL7;RPS15;RPS4X;RPS14;RPL7A;RPS17;RPS16;RPS19;RPL18A;RPS18;RPL36;RPL35;RPLP2;RPL38;RPL37;RPS11;RPL39;RPS10;RPS13;RPS12;RPS9;RPL21;RPS7;RPS8;RPL23;RPS5;RPL22;RPS6;RPL13A;RPSA;RPL37A;RPL27;RPL26;RPL29;RPL28;RPL10;RPL12;RPL11;RPL36A;RPS15A;RPL14;RPS3;RPL13;RPL15;RPS2;RPL18;RPS27A;RPL17;RPL19;EEFSEC;RPL41;RPL35A;RPL23A;RPS26;RP…	down	DP vs DN	Reactome
Cap-dependent Translation Initiation Homo sapiens R-HSA-72737	78/114	4.64095e-60	4.2542e-58	0	0	27.5686	-3766.42	RPL4;RPL5;EIF4A1;RPL30;RPL3;RPL32;RPL31;RPL34;RPLP1;RPLP0;RPL8;RPL10A;RPL9;RPL6;RPL7;RPS15;RPS4X;RPS14;RPL7A;RPS17;RPS16;RPS19;RPL18A;RPS18;RPL36;RPL35;RPLP2;RPL38;RPL37;RPS11;RPL39;RPS10;RPS13;RPS12;RPS9;RPL21;RPS7;RPS8;RPL23;RPS5;RPL22;RPS6;RPL13A;RPSA;RPL37A;RPL27;RPL26;RPL29;RPL28;RPL10;RPL12;RPL11;RPL36A;RPS15A;RPL14;RPS3;RPL13;RPL15;RPS2;RPL18;RPS27A;RPL17;RPL19;RPL41;RPL35A;RPL23A;RPS26;RP…	down	DP vs DN	Reactome
Eukaryotic Translation Initiation Homo sapiens R-HSA-72613	78/114	4.64095e-60	4.2542e-58	0	0	27.5686	-3766.42	RPL4;RPL5;EIF4A1;RPL30;RPL3;RPL32;RPL31;RPL34;RPLP1;RPLP0;RPL8;RPL10A;RPL9;RPL6;RPL7;RPS15;RPS4X;RPS14;RPL7A;RPS17;RPS16;RPS19;RPL18A;RPS18;RPL36;RPL35;RPLP2;RPL38;RPL37;RPS11;RPL39;RPS10;RPS13;RPS12;RPS9;RPL21;RPS7;RPS8;RPL23;RPS5;RPL22;RPS6;RPL13A;RPSA;RPL37A;RPL27;RPL26;RPL29;RPL28;RPL10;RPL12;RPL11;RPL36A;RPS15A;RPL14;RPS3;RPL13;RPL15;RPS2;RPL18;RPS27A;RPL17;RPL19;RPL41;RPL35A;RPL23A;RPS26;RP…	down	DP vs DN	Reactome
SRP-dependent cotranslational protein targeting to membrane Homo sapiens R-HSA-1799339	75/107	5.02326e-59	3.68372e-57	0	0	29.7666	-3995.82	RPL4;RPL5;RPL30;RPL3;RPL32;RPL31;RPL34;RPLP1;RPLP0;RPL8;RPL10A;RPL9;RPL6;RPL7;RPS15;RPS4X;RPS14;RPL7A;RPS17;RPS16;RPS19;RPL18A;RPS18;RPL36;RPL35;RPLP2;RPL38;RPL37;RPS11;RPL39;RPS10;RPS13;RPS12;RPS9;RPL21;RPS7;RPS8;RPL23;RPS5;RPL22;RPS6;RPL13A;RPSA;RPL37A;RPL27;RPL26;RPL29;RPL28;RPL10;RPL12;RPL11;RPL36A;RPS15A;RPL14;RPS3;RPL13;RPL15;RPS2;RPL18;RPS27A;RPL17;RPL19;RPL41;RPL35A;RPL23A;RPS26;RPS25;RPS…	down	DP vs DN	Reactome
Nonsense-Mediated Decay (NMD) Homo sapiens R-HSA-927802	75/106	1.61859e-59	1.27175e-57	0	0	30.7285	-4159.74	RPL4;RPL5;RPL30;RPL3;RPL32;RPL31;RPL34;RPLP1;RPLP0;RPL8;RPL10A;RPL9;RPL6;RPL7;RPS15;RPS4X;RPS14;RPL7A;RPS17;RPS16;RPS19;RPL18A;RPS18;RPL36;RPL35;RPLP2;RPL38;RPL37;RPS11;RPL39;RPS10;RPS13;RPS12;RPS9;RPL21;RPS7;RPS8;RPL23;RPS5;RPL22;RPS6;RPL13A;RPSA;RPL37A;RPL27;RPL26;RPL29;RPL28;RPL10;RPL12;RPL11;RPL36A;RPS15A;RPL14;RPS3;RPL13;RPL15;RPS2;RPL18;RPS27A;RPL17;RPL19;RPL41;RPL35A;RPL23A;RPS26;RPS25;RPS…	down	DP vs DN	Reactome
Nonsense Mediated Decay (NMD) enhanced by the Exon Junction Complex (EJC) Homo sapiens R-HSA-975957	75/106	1.61859e-59	1.27175e-57	0	0	30.7285	-4159.74	RPL4;RPL5;RPL30;RPL3;RPL32;RPL31;RPL34;RPLP1;RPLP0;RPL8;RPL10A;RPL9;RPL6;RPL7;RPS15;RPS4X;RPS14;RPL7A;RPS17;RPS16;RPS19;RPL18A;RPS18;RPL36;RPL35;RPLP2;RPL38;RPL37;RPS11;RPL39;RPS10;RPS13;RPS12;RPS9;RPL21;RPS7;RPS8;RPL23;RPS5;RPL22;RPS6;RPL13A;RPSA;RPL37A;RPL27;RPL26;RPL29;RPL28;RPL10;RPL12;RPL11;RPL36A;RPS15A;RPL14;RPS3;RPL13;RPL15;RPS2;RPL18;RPS27A;RPL17;RPL19;RPL41;RPL35A;RPL23A;RPS26;RPS25;RPS…	down	DP vs DN	Reactome
GTP hydrolysis and joining of the 60S ribosomal subunit Homo sapiens R-HSA-72706	78/107	1.58562e-63	1.74419e-61	0	0	34.236	-4950.59	RPL4;RPL5;EIF4A1;RPL30;RPL3;RPL32;RPL31;RPL34;RPLP1;RPLP0;RPL8;RPL10A;RPL9;RPL6;RPL7;RPS15;RPS4X;RPS14;RPL7A;RPS17;RPS16;RPS19;RPL18A;RPS18;RPL36;RPL35;RPLP2;RPL38;RPL37;RPS11;RPL39;RPS10;RPS13;RPS12;RPS9;RPL21;RPS7;RPS8;RPL23;RPS5;RPL22;RPS6;RPL13A;RPSA;RPL37A;RPL27;RPL26;RPL29;RPL28;RPL10;RPL12;RPL11;RPL36A;RPS15A;RPL14;RPS3;RPL13;RPL15;RPS2;RPL18;RPS27A;RPL17;RPL19;RPL41;RPL35A;RPL23A;RPS26;RP…	down	DP vs DN	Reactome
L13a-mediated translational silencing of Ceruloplasmin expression Homo sapiens R-HSA-156827	78/106	4.62956e-64	5.65835e-62	0	0	35.4607	-5171.33	RPL4;RPL5;EIF4A1;RPL30;RPL3;RPL32;RPL31;RPL34;RPLP1;RPLP0;RPL8;RPL10A;RPL9;RPL6;RPL7;RPS15;RPS4X;RPS14;RPL7A;RPS17;RPS16;RPS19;RPL18A;RPS18;RPL36;RPL35;RPLP2;RPL38;RPL37;RPS11;RPL39;RPS10;RPS13;RPS12;RPS9;RPL21;RPS7;RPS8;RPL23;RPS5;RPL22;RPS6;RPL13A;RPSA;RPL37A;RPL27;RPL26;RPL29;RPL28;RPL10;RPL12;RPL11;RPL36A;RPS15A;RPL14;RPS3;RPL13;RPL15;RPS2;RPL18;RPS27A;RPL17;RPL19;RPL41;RPL35A;RPL23A;RPS26;RP…	down	DP vs DN	Reactome
3' -UTR-mediated translational regulation Homo sapiens R-HSA-157279	78/106	4.62956e-64	5.65835e-62	0	0	35.4607	-5171.33	RPL4;RPL5;EIF4A1;RPL30;RPL3;RPL32;RPL31;RPL34;RPLP1;RPLP0;RPL8;RPL10A;RPL9;RPL6;RPL7;RPS15;RPS4X;RPS14;RPL7A;RPS17;RPS16;RPS19;RPL18A;RPS18;RPL36;RPL35;RPLP2;RPL38;RPL37;RPS11;RPL39;RPS10;RPS13;RPS12;RPS9;RPL21;RPS7;RPS8;RPL23;RPS5;RPL22;RPS6;RPL13A;RPSA;RPL37A;RPL27;RPL26;RPL29;RPL28;RPL10;RPL12;RPL11;RPL36A;RPS15A;RPL14;RPS3;RPL13;RPL15;RPS2;RPL18;RPS27A;RPL17;RPL19;RPL41;RPL35A;RPL23A;RPS26;RP…	down	DP vs DN	Reactome
Formation of a pool of free 40S subunits Homo sapiens R-HSA-72689	77/96	2.10068e-68	3.30106e-66	0	0	51.5774	-8037.49	RPL4;RPL5;RPL30;RPL3;RPL32;RPL31;RPL34;RPLP1;RPLP0;RPL10A;RPL8;RPL9;RPL6;RPL7;RPS4X;RPS15;RPL7A;RPS14;RPS17;RPS16;RPL18A;RPS19;RPS18;RPL36;RPL35;RPLP2;RPL38;RPL37;RPS11;RPL39;RPS10;RPS13;RPS12;RPS9;RPL21;RPS7;RPS8;RPL23;RPS5;RPL22;RPS6;RPL13A;RPSA;RPL37A;RPL27;RPL26;RPL29;RPL28;RPL10;RPL12;RPL11;RPL36A;RPS15A;RPL14;RPS3;RPL13;RPL15;RPS2;RPL18;RPS27A;RPL17;RPL19;RPL41;RPL35A;RPL23A;RPS26;RPS25;RPS…	down	DP vs DN	Reactome
Nonsense Mediated Decay (NMD) independent of the Exon Junction Complex (EJC) Homo sapiens R-HSA-975956	75/89	7.80121e-70	1.43022e-67	0	0	68.1043	-10837.2	RPL4;RPL5;RPL30;RPL3;RPL32;RPL31;RPL34;RPLP1;RPLP0;RPL10A;RPL8;RPL9;RPL6;RPL7;RPS4X;RPS15;RPL7A;RPS14;RPS17;RPS16;RPL18A;RPS19;RPS18;RPL36;RPL35;RPLP2;RPL38;RPL37;RPS11;RPL39;RPS10;RPS13;RPS12;RPS9;RPL21;RPS7;RPS8;RPL23;RPS5;RPL22;RPS6;RPL13A;RPSA;RPL37A;RPL27;RPL26;RPL29;RPL28;RPL10;RPL12;RPL11;RPL36A;RPS15A;RPL14;RPS3;RPL13;RPL15;RPS2;RPL18;RPS27A;RPL17;RPL19;RPL41;RPL35A;RPL23A;RPS26;RPS25;RPS…	down	DP vs DN	Reactome
Eukaryotic Translation Termination Homo sapiens R-HSA-72764	75/87	2.10366e-71	4.62804e-69	0	0	79.4637	-12931.9	RPL4;RPL5;RPL30;RPL3;RPL32;RPL31;RPL34;RPLP1;RPLP0;RPL10A;RPL8;RPL9;RPL6;RPL7;RPS4X;RPS15;RPL7A;RPS14;RPS17;RPS16;RPL18A;RPS19;RPS18;RPL36;RPL35;RPLP2;RPL38;RPL37;RPS11;RPL39;RPS10;RPS13;RPS12;RPS9;RPL21;RPS7;RPS8;RPL23;RPS5;RPL22;RPS6;RPL13A;RPSA;RPL37A;RPL27;RPL26;RPL29;RPL28;RPL10;RPL12;RPL11;RPL36A;RPS15A;RPL14;RPS3;RPL13;RPL15;RPS2;RPL18;RPS27A;RPL17;RPL19;RPL41;RPL35A;RPL23A;RPS26;RPS25;RPS…	down	DP vs DN	Reactome
Selenocysteine synthesis Homo sapiens R-HSA-2408557	76/87	2.6074e-73	7.17035e-71	0	0	87.9088	-14692.2	RPL4;RPL5;RPL30;RPL3;RPL32;RPL31;RPL34;RPLP1;RPLP0;RPL10A;RPL8;RPL9;RPL6;RPL7;RPS4X;RPS15;RPL7A;RPS14;RPS17;RPS16;RPL18A;RPS19;RPS18;RPL36;RPL35;RPLP2;RPL38;RPL37;RPS11;RPL39;RPS10;RPS13;RPS12;RPS9;RPL21;RPS7;RPS8;RPL23;RPS5;RPL22;RPS6;RPL13A;RPSA;RPL37A;RPL27;RPL26;RPL29;RPL28;RPL10;RPL12;RPL11;RPL36A;RPS15A;RPL14;RPS3;RPL13;RPL15;RPS2;RPL18;RPS27A;RPL17;RPL19;EEFSEC;RPL41;RPL35A;RPL23A;RPS26;RP…	down	DP vs DN	Reactome
Eukaryotic Translation Elongation Homo sapiens R-HSA-156842	78/89	1.80218e-75	9.91199e-73	0	0	90.3467	-15549.1	RPL4;RPL5;RPL30;RPL3;RPL32;RPL31;RPL34;RPLP1;RPLP0;RPL10A;RPL8;RPL9;RPL6;RPL7;EEF1B2;RPS4X;RPS15;RPL7A;RPS14;RPS17;RPS16;RPL18A;RPS19;RPS18;RPL36;RPL35;RPLP2;RPL38;RPL37;RPS11;RPL39;RPS10;RPS13;RPS12;RPS9;RPL21;RPS7;RPS8;RPL23;RPS5;RPL22;RPS6;RPL13A;RPSA;EEF1A1;EEF1G;RPL37A;RPL27;RPL26;RPL29;RPL28;RPL10;RPL12;RPL11;RPL36A;RPS15A;RPL14;RPS3;RPL13;RPL15;RPS2;RPL18;RPS27A;RPL17;RPL19;RPL41;RPL35A;RP…	down	DP vs DN	Reactome
Viral mRNA Translation Homo sapiens R-HSA-192823	75/84	5.45728e-74	2.001e-71	0	0	105.969	-17876.3	RPL4;RPL5;RPL30;RPL3;RPL32;RPL31;RPL34;RPLP1;RPLP0;RPL10A;RPL8;RPL9;RPL6;RPL7;RPS4X;RPS15;RPL7A;RPS14;RPS17;RPS16;RPL18A;RPS19;RPS18;RPL36;RPL35;RPLP2;RPL38;RPL37;RPS11;RPL39;RPS10;RPS13;RPS12;RPS9;RPL21;RPS7;RPS8;RPL23;RPS5;RPL22;RPS6;RPL13A;RPSA;RPL37A;RPL27;RPL26;RPL29;RPL28;RPL10;RPL12;RPL11;RPL36A;RPS15A;RPL14;RPS3;RPL13;RPL15;RPS2;RPL18;RPS27A;RPL17;RPL19;RPL41;RPL35A;RPL23A;RPS26;RPS25;RPS…	down	DP vs DN	Reactome
Peptide chain elongation Homo sapiens R-HSA-156902	76/84	5.07211e-76	5.57933e-73	0	0	120.894	-20959.8	RPL4;RPL5;RPL30;RPL3;RPL32;RPL31;RPL34;RPLP1;RPLP0;RPL10A;RPL8;RPL9;RPL6;RPL7;RPS4X;RPS15;RPL7A;RPS14;RPS17;RPS16;RPL18A;RPS19;RPS18;RPL36;RPL35;RPLP2;RPL38;RPL37;RPS11;RPL39;RPS10;RPS13;RPS12;RPS9;RPL21;RPS7;RPS8;RPL23;RPS5;RPL22;RPS6;RPL13A;RPSA;EEF1A1;RPL37A;RPL27;RPL26;RPL29;RPL28;RPL10;RPL12;RPL11;RPL36A;RPS15A;RPL14;RPS3;RPL13;RPL15;RPS2;RPL18;RPS27A;RPL17;RPL19;RPL41;RPL35A;RPL23A;RPS26;RP…	down	DP vs DN	Reactome
Hemostasis Homo sapiens R-HSA-109582	68/552	0.000192061	0.0285897	0	0	1.65711	14.1811	ITGB1;DOCK6;LGALS3BP;DOCK5;DOCK9;PROS1;ITGB2;DOCK7;CTSW;ITGAL;KIF15;DOCK10;AKT3;ITGAX;KIF13B;TIMP3;PHACTR2;EP300;ITGAV;QSOX1;PRKCG;VAV3;ANXA2;ITGA4;ITGA3;APLP2;F2R;ITGA1;ACTN4;SLC7A5;TMX3;SERPING1;CD48;CD44;VCL;DGKH;GRB7;SELPLG;SRC;PDGFB;ITPR1;KLC1;PRKCZ;LRP8;TTN;CYB5R1;KLC4;GNA15;KLC2;GNG2;PRKAR2B;PRKAR2A;INPP5D;PLCG2;MFN2;S100A10;SH2B1;MAPK3;ATP2B4;CABLES1;ATP2B1;L1CAM;GNG11;WEE1;IL2RA;GNAQ;ESA…	up	DP vs DN	Reactome
Metabolism of lipids and lipoproteins Homo sapiens R-HSA-556833	83/659	1.77656e-05	0.00462793	0	0	1.70772	18.6795	PI4K2B;LPGAT1;CHD9;ECI1;FHL2;INPPL1;RORA;CCNC;MSMO1;CROT;LCLAT1;AACS;HPGDS;GLIPR1;ACADL;SMPD1;EP300;CPNE3;NCOA1;ELOVL1;CERS4;NCOA2;CERS5;CPT1A;PCYT1B;PCYT1A;HMGCS1;ACOT11;ACSL4;LSS;SREBF2;INPP4A;TIAM2;INPP4B;CYP2U1;TBL1XR1;AGPS;MAPKAPK2;FAR1;ACSBG1;TRIB3;ANGPTL4;CLOCK;ASAH1;SEC23A;ABHD4;ABHD3;PEX11A;ALOX15;GDPD5;HSD17B7;AGPAT2;LMF2;ACACA;PLD3;MTMR7;PTGS1;PLD2;AGPAT4;EBP;INPP5D;PMVK;SC5D;KDSR;LDLR…	up	DP vs DN	Reactome
Fatty acid, triacylglycerol, and ketone body metabolism Homo sapiens R-HSA-535734	34/217	0.00010302	0.0214693	0	0	2.17941	20.0083	CHD9;ECI1;PEX11A;FHL2;CCNC;RORA;LCLAT1;AGPAT2;AACS;ACACA;AGPAT4;GLIPR1;ACADL;EP300;HMGCLL1;FDFT1;NCOA1;NCOA2;ELOVL1;CPT1A;HMGCS1;ACOT11;ACSL4;NR1D1;SREBF2;TIAM2;GPAM;TBL1XR1;CYP1A1;TRIB3;ACSBG1;ANGPTL4;CLOCK;LPIN2	up	DP vs DN	Reactome
Regulation of cholesterol biosynthesis by SREBP (SREBF) Homo sapiens R-HSA-1655829	15/55	1.6705e-05	0.00462793	0	0	4.37985	48.1775	NCOA1;NCOA2;SEC23A;HMGCS1;CHD9;LSS;SREBF2;ACACA;SQLE;GPAM;TBL1XR1;PMVK;SC5D;SEC24D;FDFT1	up	DP vs DN	Reactome
RORA activates gene expression Homo sapiens R-HSA-1368082	9/27	0.000154052	0.0267537	0	0	5.82457	51.1294	NCOA1;NCOA2;CPT1A;CHD9;TBL1XR1;EP300;RORA;NR1D1;CLOCK	up	DP vs DN	Reactome
Activation of gene expression by SREBF (SREBP) Homo sapiens R-HSA-2426168	13/42	1.35915e-05	0.00462793	0	0	5.23216	58.6319	NCOA1;NCOA2;HMGCS1;CHD9;LSS;ACACA;SREBF2;SQLE;GPAM;TBL1XR1;PMVK;SC5D;FDFT1	up	DP vs DN	Reactome
Cholesterol biosynthesis Homo sapiens R-HSA-191273	10/23	4.23126e-06	0.00440897	0	0	8.969	110.973	SQLE;EBP;HMGCS1;PMVK;SC5D;DHCR24;MSMO1;HSD17B7;LSS;FDFT1	up	DP vs DN	Reactome
Ribosome	25/170	7.38248e-06	0.00203018	0	0	2.99037	-35.3354	RPL3;RPL32;RPL10;RPL31;RPLP1;RPL12;RPL36A;RPL10A;RPL9;RPS4X;RPS17;RPS15A;RPS19;RPS18;RPL35;RPL13;RPL15;RPS2;RPS10;RPS7;RPS6;MRPL23;RPS26;RPS29;RPS20	down	CD49a vs DN	KEGG
Focal adhesion	22/199	0.00194323	0.0380318	0	0	2.105	13.1424	PRKCG;ITGB1;ITGA4;ITGB4;ITGA3;SRC;ITGA1;PDGFB;LAMC1;COL4A2;AKT3;ERBB2;ZYX;CAPN2;PAK6;FLNB;ITGAV;SOS2;MET;VCL;BCAR1;MAPK3	up	CD49a vs DN	KEGG
JAK-STAT signaling pathway	19/164	0.00225029	0.0408366	0	0	2.21693	13.516	IFNAR2;IL10;PIAS3;IL15RA;CDKN1A;CISH;IL15;IL10RB;IL10RA;PDGFB;IL2;SOCS2;IFNG;IL2RA;AKT3;LEPR;IL12RB1;SOS2;IL12RB2	up	CD49a vs DN	KEGG
Pathways in cancer	50/535	0.000311964	0.0140002	0	0	1.76187	14.2229	ITGB1;CDKN1A;LAMC1;CASP7;CDH1;CASP3;AKT3;ITGAV;PRKCG;IFNAR2;IL15RA;ARHGEF12;ITGA3;IL15;DAPK2;F2R;AR;PLCB3;COL4A2;CCNE2;IFNG;SOS2;MET;PTGER4;EPAS1;PTGER2;PDGFB;TGFA;GSTT1;RXRA;GNG2;ERBB2;CTNNA1;HMOX1;PMAIP1;IL12RB1;RALGDS;IL12RB2;MAPK3;WNT10B;ARNT2;CDKN2B;GNG11;IL2;CDK6;FASL;LPAR5;IL2RA;GNAQ;F2RL3	up	CD49a vs DN	KEGG
PI3K-Akt signaling pathway	36/357	0.000529406	0.0163649	0	0	1.90891	14.4003	ITGB1;CDKN1A;PHLPP1;CSF1;ITGB4;PDGFB;TGFA;LAMC1;AREG;RXRA;GNG2;ERBB3;CREB3L1;AKT3;ERBB2;EIF4EBP1;ITGAV;MAPK3;IFNAR2;ITGA4;ITGA3;F2R;ITGA1;GNG11;IL2;RBL2;CDK6;FASL;LPAR5;CCNE2;COL4A2;PPP2R2C;IL2RA;PIK3AP1;SOS2;MET	up	CD49a vs DN	KEGG
Rap1 signaling pathway	24/209	0.000730361	0.0163649	0	0	2.20011	15.8891	PRKCG;FARP2;MAP2K3;ITGB1;CSF1;SRC;F2R;PDGFB;PRKCZ;PLCB3;PARD6B;LPAR5;CDH1;ADORA2B;PARD3;GNAQ;AKT3;ID1;RALGDS;MET;BCAR1;PFN2;F2RL3;MAPK3	up	CD49a vs DN	KEGG
Chemokine signaling pathway	23/197	0.000741961	0.0163649	0	0	2.24101	16.1492	CX3CR1;XCR1;SRC;CXCR6;PRKCZ;GNG11;PLCB3;GNG2;PARD3;CXCR3;CCL5;AKT3;CCL4;CCL3;CCR8;XCL1;CCL1;CCR5;SOS2;CCR3;BCAR1;CCR2;MAPK3	up	CD49a vs DN	KEGG
ErbB signaling pathway	12/84	0.00253366	0.0408366	0	0	2.81299	16.8163	PRKCG;CDKN1A;ERBB3;SRC;AKT3;ERBB2;EIF4EBP1;TGFA;PAK6;AREG;SOS2;MAPK3	up	CD49a vs DN	KEGG
Graft-versus-host disease	10/64	0.00290366	0.0442002	0	0	3.12293	18.2435	IFNG;FASL;CD80;PRF1;GZMB;KLRC1;TNF;KLRA9;IL2;H2-Q10	up	CD49a vs DN	KEGG
Sphingolipid signaling pathway	17/124	0.00058544	0.0163649	0	0	2.68861	20.0117	PRKCG;CERS4;ASAH1;TNF;PRKCZ;PLD2;SGPL1;PLCB3;PPP2R2C;GNAQ;SMPD1;AKT3;DEGS1;S1PR2;CTSD;NSMAF;MAPK3	up	CD49a vs DN	KEGG
Apoptosis	19/141	0.000357668	0.0140002	0	0	2.63812	20.9358	PRF1;GZMB;PTPN13;TNF;ERN1;CASP7;FASL;CASP3;AKT3;LMNA;CAPN2;TNFSF10;PMAIP1;BCL2A1D;BCL2A1B;CTSD;TUBA8;CTSB;MAPK3	up	CD49a vs DN	KEGG
Axon guidance	23/180	0.000202429	0.0110931	0	0	2.48593	21.1431	SEMA6B;ITGB1;NRP1;SEMA4A;ARHGEF12;SRC;RYK;SEMA6D;TRPC1;NFATC2;SEMA3E;L1CAM;PRKCZ;PPP3CA;PARD6B;RGS3;DPYSL2;PARD3;PAK6;SRGAP3;MET;EPHA3;MAPK3	up	CD49a vs DN	KEGG
Intestinal immune network for IgA production	8/43	0.00245099	0.0408366	0	0	3.85157	23.1528	IL10;IL15RA;ITGA4;IL15;CD80;TNFRSF13C;ICOS;IL2	up	CD49a vs DN	KEGG
Human cytomegalovirus infection	31/255	4.59327e-05	0.00333722	0	0	2.3571	23.5435	PTGER4;CDKN1A;SRC;PTGER2;TNF;PPP3CA;GNG2;CREB3L1;CASP3;CCL5;AKT3;CCL4;EIF4EBP1;CCL3;ITGAV;CCR5;CCR3;MAPK3;PRKCG;ARHGEF12;IL10RB;IL10RA;NFATC2;GNG11;PLCB3;CDK6;FASL;GNAQ;SOS2;H2-Q10;BCAR1	up	CD49a vs DN	KEGG
Adherens junction	12/72	0.000639326	0.0163649	0	0	3.37774	24.8436	FARP2;TJP1;CDH1;SRC;PARD3;ERBB2;CTNNA1;PTPRJ;IQGAP1;MET;VCL;MAPK3	up	CD49a vs DN	KEGG
Cytokine-cytokine receptor interaction	35/292	2.07005e-05	0.00333722	0	0	2.32391	25.0642	CX3CR1;CSF1;TNFRSF13C;CXCR6;TNF;CXCR3;CCL5;CCL4;TNFSF10;LEPR;CCL3;TNFSF11;CCR8;CCL1;CCR5;IL12RB1;CCR3;CCR2;IL12RB2;IL10;IFNAR2;IL15RA;GDF11;XCR1;TNFSF14;IL15;IL10RB;IL10RA;IL2;FASL;IFNG;IL2RA;TNFSF9;XCL1;IL18R1	up	CD49a vs DN	KEGG
Glycosphingolipid biosynthesis	9/45	0.000776438	0.0163649	0	0	4.2162	30.1914	FUT7;B3GNT5;SLC33A1;ST3GAL4;ST3GAL6;B3GALT5;GGTA1;B4GALT4;ST6GALNAC6	up	CD49a vs DN	KEGG
Natural killer cell mediated cytotoxicity	19/118	3.17535e-05	0.00333722	0	0	3.255	33.7137	PRKCG;IFNAR2;KLRC2;PRF1;NFATC2;GZMB;TNF;KLRA9;PPP3CA;KLRK1;FASL;IFNG;CASP3;TNFSF10;CD244A;CD48;KLRC1;SOS2;MAPK3	up	CD49a vs DN	KEGG
Steroid biosynthesis	7/19	4.87186e-05	0.00333722	0	0	9.83274	97.6337	SQLE;EBP;SOAT1;SOAT2;MSMO1;LSS;CYP51	up	CD49a vs DN	KEGG
Metabolism of amino acids and derivatives Homo sapiens R-HSA-71291	33/335	0.000976172	0.0318381	0	0	1.89336	-13.1245	DDC;RPL3;RPL32;RPL10;RPL31;SHMT1;RPLP1;RPL12;RPL36A;CSAD;RPL10A;RPL9;SRM;RPS4X;RPS17;RPS15A;RPS19;RPS18;RPL35;RPL13;RPL15;CKB;RPS2;PRODH;RPS10;EEFSEC;RPS7;RPS6;BCKDHB;RPS26;TMLHE;RPS29;RPS20	down	CD49a vs DN	Reactome
rRNA processing Homo sapiens R-HSA-72312	27/180	2.19558e-06	9.09168e-05	0	0	3.06509	-39.9353	RPL3;RPL32;RPL10;RPL31;RPLP1;RPL12;RPL36A;RPL10A;RPL9;RPS4X;RPS17;RPS15A;RPS19;RPS18;RPL35;RPL13;RPL15;RPS2;RPS10;RPS7;RPS6;CSNK1E;RPS26;DKC1;RPS29;TSR1;RPS20	down	CD49a vs DN	Reactome
Major pathway of rRNA processing in the nucleolus Homo sapiens R-HSA-6791226	26/166	1.47196e-06	6.70478e-05	0	0	3.22489	-43.3068	RPL3;RPL32;RPL10;RPL31;RPLP1;RPL12;RPL36A;RPL10A;RPL9;RPS4X;RPS17;RPS15A;RPS19;RPS18;RPL35;RPL13;RPL15;RPS2;RPS10;RPS7;RPS6;CSNK1E;RPS26;RPS29;TSR1;RPS20	down	CD49a vs DN	Reactome
Activation of the mRNA upon binding of the cap-binding complex and eIFs, and subsequent binding to 43S Homo sapiens R-HSA-72662	12/58	6.4558e-05	0.00226201	0	0	4.4944	-43.3617	RPS4X;RPS26;RPS17;RPS15A;RPS19;RPS7;RPS18;RPS29;RPS6;RPS20;RPS2;RPS10	down	CD49a vs DN	Reactome
Nephrin interactions Homo sapiens R-HSA-373753	6/22	0.000978558	0.0318381	0	0	6.43568	-44.5956	ACTN2;ACTN1;NCK2;PIK3R2;SPTBN1;CD2AP	down	CD49a vs DN	Reactome
Influenza Infection Homo sapiens R-HSA-168254	24/147	1.73851e-06	7.54183e-05	0	0	3.38506	-44.8943	RPL3;RPL32;RPS7;RPL10;RPL31;RPLP1;RPL12;RPS6;RPL36A;RPL10A;RPL9;RPS26;RPS4X;RPS17;RPS15A;RPS19;RPS18;RPS29;RPL35;RPL13;RPS20;RPL15;RPS2;RPS10	down	CD49a vs DN	Reactome
Ribosomal scanning and start codon recognition Homo sapiens R-HSA-72702	12/57	5.38838e-05	0.00196353	0	0	4.59452	-45.158	RPS4X;RPS26;RPS17;RPS15A;RPS19;RPS7;RPS18;RPS29;RPS6;RPS20;RPS2;RPS10	down	CD49a vs DN	Reactome
Translation initiation complex formation Homo sapiens R-HSA-72649	12/57	5.38838e-05	0.00196353	0	0	4.59452	-45.158	RPS4X;RPS26;RPS17;RPS15A;RPS19;RPS7;RPS18;RPS29;RPS6;RPS20;RPS2;RPS10	down	CD49a vs DN	Reactome
Influenza Life Cycle Homo sapiens R-HSA-168255	24/136	4.05726e-07	1.94535e-05	0	0	3.7197	-54.745	RPL3;RPL32;RPS7;RPL10;RPL31;RPLP1;RPL12;RPS6;RPL36A;RPL10A;RPL9;RPS26;RPS4X;RPS17;RPS15A;RPS19;RPS18;RPS29;RPL35;RPL13;RPS20;RPL15;RPS2;RPS10	down	CD49a vs DN	Reactome
Translation Homo sapiens R-HSA-72766	26/151	2.23645e-07	1.13189e-05	0	0	3.61477	-55.3537	RPL3;RPL32;RPL10;RPL31;RPLP1;RPL12;RPL36A;RPL10A;RPL9;EEF1B2;RPS4X;RPS17;RPS15A;RPS19;RPS18;RPL35;RPL13;RPL15;RPS2;RPS10;RPS7;RPS6;RPS26;EEF1G;RPS29;RPS20	down	CD49a vs DN	Reactome
Formation of the ternary complex, and subsequently, the 43S complex Homo sapiens R-HSA-72695	12/50	1.32304e-05	0.000524039	0	0	5.44289	-61.14	RPS4X;RPS26;RPS17;RPS15A;RPS19;RPS7;RPS18;RPS29;RPS6;RPS20;RPS2;RPS10	down	CD49a vs DN	Reactome
Influenza Viral RNA Transcription and Replication Homo sapiens R-HSA-168273	24/128	1.25286e-07	6.71386e-06	0	0	4.00754	-63.6904	RPL3;RPL32;RPS7;RPL10;RPL31;RPLP1;RPL12;RPS6;RPL36A;RPL10A;RPL9;RPS26;RPS4X;RPS17;RPS15A;RPS19;RPS18;RPS29;RPL35;RPL13;RPS20;RPL15;RPS2;RPS10	down	CD49a vs DN	Reactome
Cap-dependent Translation Initiation Homo sapiens R-HSA-72737	24/114	1.20433e-08	6.85714e-07	0	0	4.63438	-84.5068	RPL3;RPL32;RPS7;RPL10;RPL31;RPLP1;RPL12;RPS6;RPL36A;RPL10A;RPL9;RPS26;RPS4X;RPS17;RPS15A;RPS19;RPS18;RPS29;RPL35;RPL13;RPS20;RPL15;RPS2;RPS10	down	CD49a vs DN	Reactome
Eukaryotic Translation Initiation Homo sapiens R-HSA-72613	24/114	1.20433e-08	6.85714e-07	0	0	4.63438	-84.5068	RPL3;RPL32;RPS7;RPL10;RPL31;RPLP1;RPL12;RPS6;RPL36A;RPL10A;RPL9;RPS26;RPS4X;RPS17;RPS15A;RPS19;RPS18;RPS29;RPL35;RPL13;RPS20;RPL15;RPS2;RPS10	down	CD49a vs DN	Reactome
SRP-dependent cotranslational protein targeting to membrane Homo sapiens R-HSA-1799339	24/107	3.17177e-09	2.06392e-07	0	0	5.0271	-98.3753	RPL3;RPL32;RPS7;RPL10;RPL31;RPLP1;RPL12;RPS6;RPL36A;RPL10A;RPL9;RPS26;RPS4X;RPS17;RPS15A;RPS19;RPS18;RPS29;RPL35;RPL13;RPS20;RPL15;RPS2;RPS10	down	CD49a vs DN	Reactome
GTP hydrolysis and joining of the 60S ribosomal subunit Homo sapiens R-HSA-72706	24/107	3.17177e-09	2.06392e-07	0	0	5.0271	-98.3753	RPL3;RPL32;RPS7;RPL10;RPL31;RPLP1;RPL12;RPS6;RPL36A;RPL10A;RPL9;RPS26;RPS4X;RPS17;RPS15A;RPS19;RPS18;RPS29;RPL35;RPL13;RPS20;RPL15;RPS2;RPS10	down	CD49a vs DN	Reactome
Nonsense-Mediated Decay (NMD) Homo sapiens R-HSA-927802	24/106	2.59462e-09	1.96975e-07	0	0	5.08868	-100.602	RPL3;RPL32;RPS7;RPL10;RPL31;RPLP1;RPL12;RPS6;RPL36A;RPL10A;RPL9;RPS26;RPS4X;RPS17;RPS15A;RPS19;RPS18;RPS29;RPL35;RPL13;RPS20;RPL15;RPS2;RPS10	down	CD49a vs DN	Reactome
Nonsense Mediated Decay (NMD) enhanced by the Exon Junction Complex (EJC) Homo sapiens R-HSA-975957	24/106	2.59462e-09	1.96975e-07	0	0	5.08868	-100.602	RPL3;RPL32;RPS7;RPL10;RPL31;RPLP1;RPL12;RPS6;RPL36A;RPL10A;RPL9;RPS26;RPS4X;RPS17;RPS15A;RPS19;RPS18;RPS29;RPL35;RPL13;RPS20;RPL15;RPS2;RPS10	down	CD49a vs DN	Reactome
L13a-mediated translational silencing of Ceruloplasmin expression Homo sapiens R-HSA-156827	24/106	2.59462e-09	1.96975e-07	0	0	5.08868	-100.602	RPL3;RPL32;RPS7;RPL10;RPL31;RPLP1;RPL12;RPS6;RPL36A;RPL10A;RPL9;RPS26;RPS4X;RPS17;RPS15A;RPS19;RPS18;RPS29;RPL35;RPL13;RPS20;RPL15;RPS2;RPS10	down	CD49a vs DN	Reactome
3' -UTR-mediated translational regulation Homo sapiens R-HSA-157279	24/106	2.59462e-09	1.96975e-07	0	0	5.08868	-100.602	RPL3;RPL32;RPS7;RPL10;RPL31;RPLP1;RPL12;RPS6;RPL36A;RPL10A;RPL9;RPS26;RPS4X;RPS17;RPS15A;RPS19;RPS18;RPS29;RPL35;RPL13;RPS20;RPL15;RPS2;RPS10	down	CD49a vs DN	Reactome
Selenoamino acid metabolism Homo sapiens R-HSA-2408522	25/111	1.36471e-09	1.55407e-07	0	0	5.05776	-103.241	RPL3;RPL32;RPL10;RPL31;RPLP1;RPL12;RPL36A;RPL10A;RPL9;RPS4X;RPS17;RPS15A;RPS19;RPS18;RPL35;RPL13;RPL15;RPS2;RPS10;EEFSEC;RPS7;RPS6;RPS26;RPS29;RPS20	down	CD49a vs DN	Reactome
Formation of a pool of free 40S subunits Homo sapiens R-HSA-72689	24/96	2.96524e-10	3.85905e-08	0	0	5.79852	-127.213	RPL3;RPL32;RPS7;RPL10;RPL31;RPLP1;RPL12;RPS6;RPL36A;RPL10A;RPL9;RPS4X;RPS26;RPS17;RPS15A;RPS19;RPS18;RPS29;RPL35;RPL13;RPS20;RPL15;RPS2;RPS10	down	CD49a vs DN	Reactome
Nonsense Mediated Decay (NMD) independent of the Exon Junction Complex (EJC) Homo sapiens R-HSA-975956	24/89	5.31814e-11	8.0747e-09	0	0	6.42537	-152.007	RPL3;RPL32;RPS7;RPL10;RPL31;RPLP1;RPL12;RPS6;RPL36A;RPL10A;RPL9;RPS4X;RPS26;RPS17;RPS15A;RPS19;RPS18;RPS29;RPL35;RPL13;RPS20;RPL15;RPS2;RPS10	down	CD49a vs DN	Reactome
Eukaryotic Translation Termination Homo sapiens R-HSA-72764	24/87	3.14194e-11	5.72461e-09	0	0	6.63005	-160.338	RPL3;RPL32;RPS7;RPL10;RPL31;RPLP1;RPL12;RPS6;RPL36A;RPL10A;RPL9;RPS4X;RPS26;RPS17;RPS15A;RPS19;RPS18;RPS29;RPL35;RPL13;RPS20;RPL15;RPS2;RPS10	down	CD49a vs DN	Reactome
Viral mRNA Translation Homo sapiens R-HSA-192823	24/84	1.38089e-11	3.14499e-09	0	0	6.96266	-174.106	RPL3;RPL32;RPS7;RPL10;RPL31;RPLP1;RPL12;RPS6;RPL36A;RPL10A;RPL9;RPS4X;RPS26;RPS17;RPS15A;RPS19;RPS18;RPS29;RPL35;RPL13;RPS20;RPL15;RPS2;RPS10	down	CD49a vs DN	Reactome
Peptide chain elongation Homo sapiens R-HSA-156902	24/84	1.38089e-11	3.14499e-09	0	0	6.96266	-174.106	RPL3;RPL32;RPS7;RPL10;RPL31;RPLP1;RPL12;RPS6;RPL36A;RPL10A;RPL9;RPS4X;RPS26;RPS17;RPS15A;RPS19;RPS18;RPS29;RPL35;RPL13;RPS20;RPL15;RPS2;RPS10	down	CD49a vs DN	Reactome
Selenocysteine synthesis Homo sapiens R-HSA-2408557	25/87	4.50817e-12	2.05347e-09	0	0	7.02456	-183.518	RPL3;RPL32;RPL10;RPL31;RPLP1;RPL12;RPL36A;RPL10A;RPL9;RPS4X;RPS17;RPS15A;RPS19;RPS18;RPL35;RPL13;RPL15;RPS2;RPS10;EEFSEC;RPS7;RPS6;RPS26;RPS29;RPS20	down	CD49a vs DN	Reactome
Eukaryotic Translation Elongation Homo sapiens R-HSA-156842	26/89	1.10286e-12	1.0047e-09	0	0	7.19586	-198.124	RPL3;RPL32;RPL10;RPL31;RPLP1;RPL12;RPL36A;RPL10A;RPL9;EEF1B2;RPS4X;RPS17;RPS15A;RPS19;RPS18;RPL35;RPL13;RPL15;RPS2;RPS10;RPS7;RPS6;EEF1G;RPS26;RPS29;RPS20	down	CD49a vs DN	Reactome
Semaphorin interactions Homo sapiens R-HSA-373755	13/67	7.8774e-05	0.0244725	0	0	4.07075	38.4642	ITGB1;FARP2;NRP1;SEMA4A;ARHGEF12;SEMA6D;ITGA1;CRMP1;SEMA3E;DPYSL2;DPYSL3;ERBB2;MET	up	CD49a vs DN	Reactome
Chemokine receptors bind chemokines Homo sapiens R-HSA-380108	13/56	1.04371e-05	0.00972736	0	0	5.11509	58.6708	CX3CR1;XCR1;CXCR6;CXCR3;CCL5;CCL4;CCL3;CCR8;XCL1;CCL1;CCR5;CCR3;CCR2	up	CD49a vs DN	Reactome
Thrombin signalling through proteinase activated receptors (PARs) Homo sapiens R-HSA-456926	9/32	4.75312e-05	0.0221495	0	0	6.60383	65.7353	GNA15;GNG2;SRC;GNAQ;F2R;GNG11;F2RL2;MAPK3;F2RL3	up	CD49a vs DN	Reactome
