## Supplementary material for "Mouse Memory CD8 T cell subsets defined by Tissue Resident Memory (T_RM_) Integrin Expression Exhibit Distinct Metabolic Profiles": Statistics for Figures 3 and 4

### Sheet: CD49aStats
	.y.	group1	group2	n1	n2	statistic	df	p	p.adj	p.adj.signif
1	cd49acountperul	0x Lipid-4.5 mg/mL	2x Lipid-4.5 mg/mL	10	10	-3.97987	9	0.003	0.00423529	**
2	cd49acountperul	0x Lipid-4.5 mg/mL	4x Lipid-4.5 mg/mL	10	10	-0.301719	9	0.77	0.77	ns
3	cd49acountperul	0x Lipid-4.5 mg/mL	8x Lipid-4.5 mg/mL	10	10	4.85273	9	0.000905	0.00171429	**
4	cd49acountperul	2x Lipid-4.5 mg/mL	4x Lipid-4.5 mg/mL	10	10	4.67067	9	0.001	0.00171429	**
5	cd49acountperul	2x Lipid-4.5 mg/mL	8x Lipid-4.5 mg/mL	10	10	8.04316	9	2.12e-05	0.0001392	***
6	cd49acountperul	4x Lipid-4.5 mg/mL	8x Lipid-4.5 mg/mL	10	10	4.53084	9	0.001	0.00171429	**
7	cd49acountperul	0x Lipid-9.5 mg/mL	2x Lipid-9.5 mg/mL	10	10	-3.5073	9	0.007	0.00884211	**
8	cd49acountperul	0x Lipid-9.5 mg/mL	4x Lipid-9.5 mg/mL	10	10	-0.359805	9	0.727	0.77	ns
9	cd49acountperul	0x Lipid-9.5 mg/mL	8x Lipid-9.5 mg/mL	10	10	4.67934	9	0.001	0.00171429	**
10	cd49acountperul	2x Lipid-9.5 mg/mL	4x Lipid-9.5 mg/mL	10	10	2.28734	9	0.048	0.0548571	ns
11	cd49acountperul	2x Lipid-9.5 mg/mL	8x Lipid-9.5 mg/mL	10	10	12.0127	9	7.63e-07	1.8312e-05	****
12	cd49acountperul	4x Lipid-9.5 mg/mL	8x Lipid-9.5 mg/mL	10	10	5.08024	9	0.000663	0.00171429	**
13	cd49acountperul	0x Lipid-14.5 mg/mL	2x Lipid-14.5 mg/mL	10	10	-7.95463	9	2.32e-05	0.0001392	***
14	cd49acountperul	0x Lipid-14.5 mg/mL	4x Lipid-14.5 mg/mL	10	10	-3.82169	9	0.004	0.00533333	**
15	cd49acountperul	0x Lipid-14.5 mg/mL	8x Lipid-14.5 mg/mL	10	10	2.5	9	0.034	0.0408	*
16	cd49acountperul	2x Lipid-14.5 mg/mL	4x Lipid-14.5 mg/mL	10	10	6.74889	9	8.38e-05	0.0002811	***
17	cd49acountperul	2x Lipid-14.5 mg/mL	8x Lipid-14.5 mg/mL	10	10	8.00526	9	2.2e-05	0.0001392	***
18	cd49acountperul	4x Lipid-14.5 mg/mL	8x Lipid-14.5 mg/mL	10	10	4.86226	9	0.000893	0.00171429	**
19	cd49acountperul	0x Lipid-24.5 mg/mL	2x Lipid-24.5 mg/mL	10	10	-6.6831	9	9.03e-05	0.0002811	***
20	cd49acountperul	0x Lipid-24.5 mg/mL	4x Lipid-24.5 mg/mL	10	10	-4.22536	9	0.002	0.003	**
21	cd49acountperul	0x Lipid-24.5 mg/mL	8x Lipid-24.5 mg/mL	10	10	0.310302	9	0.763	0.77	ns
22	cd49acountperul	2x Lipid-24.5 mg/mL	4x Lipid-24.5 mg/mL	10	10	6.85485	9	7.43e-05	0.0002811	***
23	cd49acountperul	2x Lipid-24.5 mg/mL	8x Lipid-24.5 mg/mL	10	10	6.65023	9	9.37e-05	0.0002811	***
24	cd49acountperul	4x Lipid-24.5 mg/mL	8x Lipid-24.5 mg/mL	10	10	4.19885	9	0.002	0.003	**
1	cd49acountperul	0x Lipid-4.5 mg/mL	0x Lipid-9.5 mg/mL	10	10	1.26041	9	0.239	0.318667	ns
2	cd49acountperul	0x Lipid-4.5 mg/mL	0x Lipid-14.5 mg/mL	10	10	4.53721	9	0.001	0.0024	**
3	cd49acountperul	0x Lipid-4.5 mg/mL	0x Lipid-24.5 mg/mL	10	10	4.84793	9	0.000911	0.0024	**
4	cd49acountperul	0x Lipid-9.5 mg/mL	0x Lipid-14.5 mg/mL	10	10	4.7618	9	0.001	0.0024	**
5	cd49acountperul	0x Lipid-9.5 mg/mL	0x Lipid-24.5 mg/mL	10	10	4.64719	9	0.001	0.0024	**
6	cd49acountperul	0x Lipid-14.5 mg/mL	0x Lipid-24.5 mg/mL	10	10	2.48464	9	0.035	0.056	ns
7	cd49acountperul	2x Lipid-4.5 mg/mL	2x Lipid-9.5 mg/mL	10	10	3.95507	9	0.003	0.006	**
8	cd49acountperul	2x Lipid-4.5 mg/mL	2x Lipid-14.5 mg/mL	10	10	5.22284	9	0.000547	0.0024	**
9	cd49acountperul	2x Lipid-4.5 mg/mL	2x Lipid-24.5 mg/mL	10	10	7.82017	9	2.65e-05	0.000212	***
10	cd49acountperul	2x Lipid-9.5 mg/mL	2x Lipid-14.5 mg/mL	10	10	1.35374	9	0.209	0.295059	ns
11	cd49acountperul	2x Lipid-9.5 mg/mL	2x Lipid-24.5 mg/mL	10	10	11.0463	9	1.55e-06	3.72e-05	****
12	cd49acountperul	2x Lipid-14.5 mg/mL	2x Lipid-24.5 mg/mL	10	10	8.04873	9	2.11e-05	0.000212	***
13	cd49acountperul	4x Lipid-4.5 mg/mL	4x Lipid-9.5 mg/mL	10	10	2.34786	9	0.044	0.066	ns
14	cd49acountperul	4x Lipid-4.5 mg/mL	4x Lipid-14.5 mg/mL	10	10	3.61891	9	0.006	0.0102857	*
15	cd49acountperul	4x Lipid-4.5 mg/mL	4x Lipid-24.5 mg/mL	10	10	4.44709	9	0.002	0.00436364	**
16	cd49acountperul	4x Lipid-9.5 mg/mL	4x Lipid-14.5 mg/mL	10	10	3.90613	9	0.004	0.00738462	**
17	cd49acountperul	4x Lipid-9.5 mg/mL	4x Lipid-24.5 mg/mL	10	10	5.05293	9	0.000688	0.0024	**
18	cd49acountperul	4x Lipid-14.5 mg/mL	4x Lipid-24.5 mg/mL	10	10	4.95297	9	0.000788	0.0024	**
19	cd49acountperul	8x Lipid-4.5 mg/mL	8x Lipid-9.5 mg/mL	10	10	-0.962244	9	0.361	0.456	ns
20	cd49acountperul	8x Lipid-4.5 mg/mL	8x Lipid-14.5 mg/mL	10	10	0.335673	9	0.745	0.812727	ns
21	cd49acountperul	8x Lipid-4.5 mg/mL	8x Lipid-24.5 mg/mL	10	10	0.238106	9	0.817	0.852522	ns
22	cd49acountperul	8x Lipid-9.5 mg/mL	8x Lipid-14.5 mg/mL	10	10	0.610881	9	0.556	0.6672	ns
23	cd49acountperul	8x Lipid-9.5 mg/mL	8x Lipid-24.5 mg/mL	10	10	0.555317	9	0.592	0.676571	ns
24	cd49acountperul	8x Lipid-14.5 mg/mL	8x Lipid-24.5 mg/mL	10	10	-0.121072	9	0.906	0.906	ns
1	freq.CD49apos	0x Lipid-4.5 mg/mL	2x Lipid-4.5 mg/mL	10	10	-4.33484	9	0.002	0.012	*
2	freq.CD49apos	0x Lipid-4.5 mg/mL	4x Lipid-4.5 mg/mL	10	10	-1.25659	9	0.241	0.340235	ns
3	freq.CD49apos	0x Lipid-4.5 mg/mL	8x Lipid-4.5 mg/mL	10	10	8.00323	9	2.21e-05	0.0001768	***
4	freq.CD49apos	2x Lipid-4.5 mg/mL	4x Lipid-4.5 mg/mL	10	10	2.49723	9	0.034	0.068	ns
5	freq.CD49apos	2x Lipid-4.5 mg/mL	8x Lipid-4.5 mg/mL	10	10	13.9476	9	2.12e-07	5.088e-06	****
6	freq.CD49apos	4x Lipid-4.5 mg/mL	8x Lipid-4.5 mg/mL	10	10	10.8808	9	1.76e-06	2.112e-05	****
7	freq.CD49apos	0x Lipid-9.5 mg/mL	2x Lipid-9.5 mg/mL	10	10	-3.382	9	0.008	0.0213333	*
8	freq.CD49apos	0x Lipid-9.5 mg/mL	4x Lipid-9.5 mg/mL	10	10	-1.60719	9	0.142	0.2608	ns
9	freq.CD49apos	0x Lipid-9.5 mg/mL	8x Lipid-9.5 mg/mL	10	10	3.56873	9	0.006	0.018	*
10	freq.CD49apos	2x Lipid-9.5 mg/mL	4x Lipid-9.5 mg/mL	10	10	1.17219	9	0.271	0.342316	ns
11	freq.CD49apos	2x Lipid-9.5 mg/mL	8x Lipid-9.5 mg/mL	10	10	3.73612	9	0.005	0.0171429	*
12	freq.CD49apos	4x Lipid-9.5 mg/mL	8x Lipid-9.5 mg/mL	10	10	3.66975	9	0.005	0.0171429	*
13	freq.CD49apos	0x Lipid-14.5 mg/mL	2x Lipid-14.5 mg/mL	10	10	2.63525	9	0.027	0.0589091	ns
14	freq.CD49apos	0x Lipid-14.5 mg/mL	4x Lipid-14.5 mg/mL	10	10	3.30415	9	0.009	0.0216	*
15	freq.CD49apos	0x Lipid-14.5 mg/mL	8x Lipid-14.5 mg/mL	10	10	0.506073	9	0.625	0.714286	ns
16	freq.CD49apos	2x Lipid-14.5 mg/mL	4x Lipid-14.5 mg/mL	10	10	4.09912	9	0.003	0.0144	*
17	freq.CD49apos	2x Lipid-14.5 mg/mL	8x Lipid-14.5 mg/mL	10	10	-0.289171	9	0.779	0.81287	ns
18	freq.CD49apos	4x Lipid-14.5 mg/mL	8x Lipid-14.5 mg/mL	10	10	-0.51807	9	0.617	0.714286	ns
19	freq.CD49apos	0x Lipid-24.5 mg/mL	2x Lipid-24.5 mg/mL	10	10	1.51873	9	0.163	0.2608	ns
20	freq.CD49apos	0x Lipid-24.5 mg/mL	4x Lipid-24.5 mg/mL	10	10	1.26373	9	0.238	0.340235	ns
21	freq.CD49apos	0x Lipid-24.5 mg/mL	8x Lipid-24.5 mg/mL	10	10	1.20586	9	0.259	0.342316	ns
22	freq.CD49apos	2x Lipid-24.5 mg/mL	4x Lipid-24.5 mg/mL	10	10	-1.53445	9	0.159	0.2608	ns
23	freq.CD49apos	2x Lipid-24.5 mg/mL	8x Lipid-24.5 mg/mL	10	10	-0.345415	9	0.738	0.805091	ns
24	freq.CD49apos	4x Lipid-24.5 mg/mL	8x Lipid-24.5 mg/mL	10	10	0.233081	9	0.821	0.821	ns
1	freq.CD49apos	0x Lipid-4.5 mg/mL	0x Lipid-9.5 mg/mL	10	10	2.06294	9	0.069	0.127385	ns
2	freq.CD49apos	0x Lipid-4.5 mg/mL	0x Lipid-14.5 mg/mL	10	10	-1.8412	9	0.099	0.1584	ns
3	freq.CD49apos	0x Lipid-4.5 mg/mL	0x Lipid-24.5 mg/mL	10	10	-0.629534	9	0.545	0.568696	ns
4	freq.CD49apos	0x Lipid-9.5 mg/mL	0x Lipid-14.5 mg/mL	10	10	-2.47088	9	0.035	0.07	ns
5	freq.CD49apos	0x Lipid-9.5 mg/mL	0x Lipid-24.5 mg/mL	10	10	-0.924966	9	0.379	0.4548	ns
6	freq.CD49apos	0x Lipid-14.5 mg/mL	0x Lipid-24.5 mg/mL	10	10	-0.180227	9	0.861	0.861	ns
7	freq.CD49apos	2x Lipid-4.5 mg/mL	2x Lipid-9.5 mg/mL	10	10	5.02821	9	0.000711	0.003004	**
8	freq.CD49apos	2x Lipid-4.5 mg/mL	2x Lipid-14.5 mg/mL	10	10	8.7345	9	1.09e-05	8.72e-05	****
9	freq.CD49apos	2x Lipid-4.5 mg/mL	2x Lipid-24.5 mg/mL	10	10	11.98	9	7.81e-07	9.372e-06	****
10	freq.CD49apos	2x Lipid-9.5 mg/mL	2x Lipid-14.5 mg/mL	10	10	3.50339	9	0.007	0.0168	*
11	freq.CD49apos	2x Lipid-9.5 mg/mL	2x Lipid-24.5 mg/mL	10	10	12.081	9	7.27e-07	9.372e-06	****
12	freq.CD49apos	2x Lipid-14.5 mg/mL	2x Lipid-24.5 mg/mL	10	10	6.84615	9	7.51e-05	0.0004506	***
13	freq.CD49apos	4x Lipid-4.5 mg/mL	4x Lipid-9.5 mg/mL	10	10	3.54953	9	0.006	0.016	*
14	freq.CD49apos	4x Lipid-4.5 mg/mL	4x Lipid-14.5 mg/mL	10	10	4.98799	9	0.000751	0.003004	**
15	freq.CD49apos	4x Lipid-4.5 mg/mL	4x Lipid-24.5 mg/mL	10	10	3.64333	9	0.005	0.015	*
16	freq.CD49apos	4x Lipid-9.5 mg/mL	4x Lipid-14.5 mg/mL	10	10	4.39863	9	0.002	0.00685714	**
17	freq.CD49apos	4x Lipid-9.5 mg/mL	4x Lipid-24.5 mg/mL	10	10	3.27672	9	0.01	0.0218182	*
18	freq.CD49apos	4x Lipid-14.5 mg/mL	4x Lipid-24.5 mg/mL	10	10	1.07512	9	0.31	0.437647	ns
19	freq.CD49apos	8x Lipid-4.5 mg/mL	8x Lipid-9.5 mg/mL	10	10	-0.968943	9	0.358	0.452211	ns
20	freq.CD49apos	8x Lipid-4.5 mg/mL	8x Lipid-14.5 mg/mL	10	10	-1.25951	9	0.24	0.36	ns
21	freq.CD49apos	8x Lipid-4.5 mg/mL	8x Lipid-24.5 mg/mL	10	10	-1.90918	9	0.089	0.152571	ns
22	freq.CD49apos	8x Lipid-9.5 mg/mL	8x Lipid-14.5 mg/mL	10	10	-0.999487	9	0.344	0.452211	ns
23	freq.CD49apos	8x Lipid-9.5 mg/mL	8x Lipid-24.5 mg/mL	10	10	-0.717272	9	0.491	0.535636	ns
24	freq.CD49apos	8x Lipid-14.5 mg/mL	8x Lipid-24.5 mg/mL	10	10	0.780671	9	0.455	0.52	ns

### Sheet: CCR7Stats
	.y.	group1	group2	n1	n2	statistic	df	p	p.adj	p.adj.signif
1	CCR7countperul	0x Lipid-4.5 mg/mL	2x Lipid-4.5 mg/mL	10	10	-2.83733	9	0.02	0.0252632	*
2	CCR7countperul	0x Lipid-4.5 mg/mL	4x Lipid-4.5 mg/mL	10	10	0.653416	9	0.53	0.578182	ns
3	CCR7countperul	0x Lipid-4.5 mg/mL	8x Lipid-4.5 mg/mL	10	10	4.75602	9	0.001	0.00141176	**
4	CCR7countperul	2x Lipid-4.5 mg/mL	4x Lipid-4.5 mg/mL	10	10	5.93639	9	0.000219	0.000477818	***
5	CCR7countperul	2x Lipid-4.5 mg/mL	8x Lipid-4.5 mg/mL	10	10	18.3436	9	1.94e-08	2.328e-07	****
6	CCR7countperul	4x Lipid-4.5 mg/mL	8x Lipid-4.5 mg/mL	10	10	7.30875	9	4.52e-05	0.00010848	***
7	CCR7countperul	0x Lipid-9.5 mg/mL	2x Lipid-9.5 mg/mL	10	10	-1.49811	9	0.168	0.192	ns
8	CCR7countperul	0x Lipid-9.5 mg/mL	4x Lipid-9.5 mg/mL	10	10	0.468109	9	0.651	0.679304	ns
9	CCR7countperul	0x Lipid-9.5 mg/mL	8x Lipid-9.5 mg/mL	10	10	5.21132	9	0.000556	0.000834	***
10	CCR7countperul	2x Lipid-9.5 mg/mL	4x Lipid-9.5 mg/mL	10	10	2.93548	9	0.017	0.0226667	*
11	CCR7countperul	2x Lipid-9.5 mg/mL	8x Lipid-9.5 mg/mL	10	10	19.4459	9	1.16e-08	2.328e-07	****
12	CCR7countperul	4x Lipid-9.5 mg/mL	8x Lipid-9.5 mg/mL	10	10	9.5853	9	5.08e-06	2.4384e-05	****
13	CCR7countperul	0x Lipid-14.5 mg/mL	2x Lipid-14.5 mg/mL	10	10	-11.5838	9	1.04e-06	6.24e-06	****
14	CCR7countperul	0x Lipid-14.5 mg/mL	4x Lipid-14.5 mg/mL	10	10	-5.29355	9	0.000498	0.0007968	***
15	CCR7countperul	0x Lipid-14.5 mg/mL	8x Lipid-14.5 mg/mL	10	10	1.9076	9	0.089	0.1068	ns
16	CCR7countperul	2x Lipid-14.5 mg/mL	4x Lipid-14.5 mg/mL	10	10	5.69933	9	0.000295	0.00059	***
17	CCR7countperul	2x Lipid-14.5 mg/mL	8x Lipid-14.5 mg/mL	10	10	14.8345	9	1.24e-07	9.92e-07	****
18	CCR7countperul	4x Lipid-14.5 mg/mL	8x Lipid-14.5 mg/mL	10	10	7.57825	9	3.4e-05	9.06667e-05	****
19	CCR7countperul	0x Lipid-24.5 mg/mL	2x Lipid-24.5 mg/mL	10	10	-8.82969	9	9.98e-06	3.46286e-05	****
20	CCR7countperul	0x Lipid-24.5 mg/mL	4x Lipid-24.5 mg/mL	10	10	-5.42594	9	0.000419	0.000718286	***
21	CCR7countperul	0x Lipid-24.5 mg/mL	8x Lipid-24.5 mg/mL	10	10	0.262098	9	0.799	0.799	ns
22	CCR7countperul	2x Lipid-24.5 mg/mL	4x Lipid-24.5 mg/mL	10	10	7.85287	9	2.57e-05	7.71e-05	****
23	CCR7countperul	2x Lipid-24.5 mg/mL	8x Lipid-24.5 mg/mL	10	10	8.81679	9	1.01e-05	3.46286e-05	****
24	CCR7countperul	4x Lipid-24.5 mg/mL	8x Lipid-24.5 mg/mL	10	10	5.47906	9	0.000391	0.000718286	***
1	CCR7countperul	0x Lipid-4.5 mg/mL	0x Lipid-9.5 mg/mL	10	10	0.448217	9	0.665	0.773455	ns
2	CCR7countperul	0x Lipid-4.5 mg/mL	0x Lipid-14.5 mg/mL	10	10	4.45257	9	0.002	0.00436364	**
3	CCR7countperul	0x Lipid-4.5 mg/mL	0x Lipid-24.5 mg/mL	10	10	4.75853	9	0.001	0.0024	**
4	CCR7countperul	0x Lipid-9.5 mg/mL	0x Lipid-14.5 mg/mL	10	10	5.08283	9	0.00066	0.00198	**
5	CCR7countperul	0x Lipid-9.5 mg/mL	0x Lipid-24.5 mg/mL	10	10	5.20406	9	0.000561	0.00192343	**
6	CCR7countperul	0x Lipid-14.5 mg/mL	0x Lipid-24.5 mg/mL	10	10	1.91024	9	0.088	0.1408	ns
7	CCR7countperul	2x Lipid-4.5 mg/mL	2x Lipid-9.5 mg/mL	10	10	3.64315	9	0.005	0.00923077	**
8	CCR7countperul	2x Lipid-4.5 mg/mL	2x Lipid-14.5 mg/mL	10	10	4.68966	9	0.001	0.0024	**
9	CCR7countperul	2x Lipid-4.5 mg/mL	2x Lipid-24.5 mg/mL	10	10	10.6134	9	2.18e-06	3.224e-05	****
10	CCR7countperul	2x Lipid-9.5 mg/mL	2x Lipid-14.5 mg/mL	10	10	-0.461423	9	0.655	0.773455	ns
11	CCR7countperul	2x Lipid-9.5 mg/mL	2x Lipid-24.5 mg/mL	10	10	10.2587	9	2.89e-06	3.224e-05	****
12	CCR7countperul	2x Lipid-14.5 mg/mL	2x Lipid-24.5 mg/mL	10	10	7.895	9	2.46e-05	0.0001476	***
13	CCR7countperul	4x Lipid-4.5 mg/mL	4x Lipid-9.5 mg/mL	10	10	0.385466	9	0.709	0.773455	ns
14	CCR7countperul	4x Lipid-4.5 mg/mL	4x Lipid-14.5 mg/mL	10	10	2.61239	9	0.028	0.048	*
15	CCR7countperul	4x Lipid-4.5 mg/mL	4x Lipid-24.5 mg/mL	10	10	6.58791	9	0.000101	0.000404	***
16	CCR7countperul	4x Lipid-9.5 mg/mL	4x Lipid-14.5 mg/mL	10	10	4.14265	9	0.003	0.006	**
17	CCR7countperul	4x Lipid-9.5 mg/mL	4x Lipid-24.5 mg/mL	10	10	9.85716	9	4.03e-06	3.224e-05	****
18	CCR7countperul	4x Lipid-14.5 mg/mL	4x Lipid-24.5 mg/mL	10	10	7.27675	9	4.68e-05	0.00022464	***
19	CCR7countperul	8x Lipid-4.5 mg/mL	8x Lipid-9.5 mg/mL	10	10	0.854132	9	0.415	0.6225	ns
20	CCR7countperul	8x Lipid-4.5 mg/mL	8x Lipid-14.5 mg/mL	10	10	0.255227	9	0.804	0.838957	ns
21	CCR7countperul	8x Lipid-4.5 mg/mL	8x Lipid-24.5 mg/mL	10	10	0.598105	9	0.565	0.773455	ns
22	CCR7countperul	8x Lipid-9.5 mg/mL	8x Lipid-14.5 mg/mL	10	10	0.111868	9	0.913	0.913	ns
23	CCR7countperul	8x Lipid-9.5 mg/mL	8x Lipid-24.5 mg/mL	10	10	0.507491	9	0.624	0.773455	ns
24	CCR7countperul	8x Lipid-14.5 mg/mL	8x Lipid-24.5 mg/mL	10	10	0.391559	9	0.704	0.773455	ns
1	freq.CCR7pos	0x Lipid-4.5 mg/mL	2x Lipid-4.5 mg/mL	10	10	-4.5335	9	0.001	0.00266667	**
2	freq.CCR7pos	0x Lipid-4.5 mg/mL	4x Lipid-4.5 mg/mL	10	10	-3.17437	9	0.011	0.022	*
3	freq.CCR7pos	0x Lipid-4.5 mg/mL	8x Lipid-4.5 mg/mL	10	10	6.76629	9	8.21e-05	0.0006568	***
4	freq.CCR7pos	2x Lipid-4.5 mg/mL	4x Lipid-4.5 mg/mL	10	10	0.367289	9	0.722	0.772174	ns
5	freq.CCR7pos	2x Lipid-4.5 mg/mL	8x Lipid-4.5 mg/mL	10	10	7.61717	9	3.27e-05	0.0006192	***
6	freq.CCR7pos	4x Lipid-4.5 mg/mL	8x Lipid-4.5 mg/mL	10	10	7.18558	9	5.16e-05	0.0006192	***
7	freq.CCR7pos	0x Lipid-9.5 mg/mL	2x Lipid-9.5 mg/mL	10	10	-1.34658	9	0.211	0.297882	ns
8	freq.CCR7pos	0x Lipid-9.5 mg/mL	4x Lipid-9.5 mg/mL	10	10	-1.65733	9	0.132	0.198	ns
9	freq.CCR7pos	0x Lipid-9.5 mg/mL	8x Lipid-9.5 mg/mL	10	10	4.38531	9	0.002	0.0048	**
10	freq.CCR7pos	2x Lipid-9.5 mg/mL	4x Lipid-9.5 mg/mL	10	10	-0.251798	9	0.807	0.807	ns
11	freq.CCR7pos	2x Lipid-9.5 mg/mL	8x Lipid-9.5 mg/mL	10	10	4.77891	9	0.001	0.00266667	**
12	freq.CCR7pos	4x Lipid-9.5 mg/mL	8x Lipid-9.5 mg/mL	10	10	4.74037	9	0.001	0.00266667	**
13	freq.CCR7pos	0x Lipid-14.5 mg/mL	2x Lipid-14.5 mg/mL	10	10	-1.19841	9	0.261	0.348	ns
14	freq.CCR7pos	0x Lipid-14.5 mg/mL	4x Lipid-14.5 mg/mL	10	10	-3.24368	9	0.01	0.0218182	*
15	freq.CCR7pos	0x Lipid-14.5 mg/mL	8x Lipid-14.5 mg/mL	10	10	4.6767	9	0.001	0.00266667	**
16	freq.CCR7pos	2x Lipid-14.5 mg/mL	4x Lipid-14.5 mg/mL	10	10	-2.45527	9	0.036	0.0664615	ns
17	freq.CCR7pos	2x Lipid-14.5 mg/mL	8x Lipid-14.5 mg/mL	10	10	5.70578	9	0.000292	0.0014016	**
18	freq.CCR7pos	4x Lipid-14.5 mg/mL	8x Lipid-14.5 mg/mL	10	10	5.71784	9	0.000288	0.0014016	**
19	freq.CCR7pos	0x Lipid-24.5 mg/mL	2x Lipid-24.5 mg/mL	10	10	-0.34162	9	0.74	0.772174	ns
20	freq.CCR7pos	0x Lipid-24.5 mg/mL	4x Lipid-24.5 mg/mL	10	10	-0.448662	9	0.664	0.758857	ns
21	freq.CCR7pos	0x Lipid-24.5 mg/mL	8x Lipid-24.5 mg/mL	10	10	1.01357	9	0.337	0.425684	ns
22	freq.CCR7pos	2x Lipid-24.5 mg/mL	4x Lipid-24.5 mg/mL	10	10	-0.609917	9	0.557	0.6684	ns
23	freq.CCR7pos	2x Lipid-24.5 mg/mL	8x Lipid-24.5 mg/mL	10	10	1.6626	9	0.131	0.198	ns
24	freq.CCR7pos	4x Lipid-24.5 mg/mL	8x Lipid-24.5 mg/mL	10	10	2.00965	9	0.075	0.128571	ns
1	freq.CCR7pos	0x Lipid-4.5 mg/mL	0x Lipid-9.5 mg/mL	10	10	0.126358	9	0.902	0.902	ns
2	freq.CCR7pos	0x Lipid-4.5 mg/mL	0x Lipid-14.5 mg/mL	10	10	0.519576	9	0.616	0.778105	ns
3	freq.CCR7pos	0x Lipid-4.5 mg/mL	0x Lipid-24.5 mg/mL	10	10	0.351385	9	0.733	0.837714	ns
4	freq.CCR7pos	0x Lipid-9.5 mg/mL	0x Lipid-14.5 mg/mL	10	10	0.585641	9	0.573	0.778105	ns
5	freq.CCR7pos	0x Lipid-9.5 mg/mL	0x Lipid-24.5 mg/mL	10	10	0.355316	9	0.731	0.837714	ns
6	freq.CCR7pos	0x Lipid-14.5 mg/mL	0x Lipid-24.5 mg/mL	10	10	0.291726	9	0.777	0.847636	ns
7	freq.CCR7pos	2x Lipid-4.5 mg/mL	2x Lipid-9.5 mg/mL	10	10	1.00782	9	0.34	0.7335	ns
8	freq.CCR7pos	2x Lipid-4.5 mg/mL	2x Lipid-14.5 mg/mL	10	10	2.74447	9	0.023	0.456	ns
9	freq.CCR7pos	2x Lipid-4.5 mg/mL	2x Lipid-24.5 mg/mL	10	10	2.35438	9	0.043	0.456	ns
10	freq.CCR7pos	2x Lipid-9.5 mg/mL	2x Lipid-14.5 mg/mL	10	10	0.531921	9	0.608	0.778105	ns
11	freq.CCR7pos	2x Lipid-9.5 mg/mL	2x Lipid-24.5 mg/mL	10	10	1.29604	9	0.227	0.7335	ns
12	freq.CCR7pos	2x Lipid-14.5 mg/mL	2x Lipid-24.5 mg/mL	10	10	0.975191	9	0.355	0.7335	ns
13	freq.CCR7pos	4x Lipid-4.5 mg/mL	4x Lipid-9.5 mg/mL	10	10	0.878164	9	0.403	0.7335	ns
14	freq.CCR7pos	4x Lipid-4.5 mg/mL	4x Lipid-14.5 mg/mL	10	10	-0.736146	9	0.48	0.7335	ns
15	freq.CCR7pos	4x Lipid-4.5 mg/mL	4x Lipid-24.5 mg/mL	10	10	1.10664	9	0.297	0.7335	ns
16	freq.CCR7pos	4x Lipid-9.5 mg/mL	4x Lipid-14.5 mg/mL	10	10	-1.3715	9	0.203	0.7335	ns
17	freq.CCR7pos	4x Lipid-9.5 mg/mL	4x Lipid-24.5 mg/mL	10	10	0.823088	9	0.432	0.7335	ns
18	freq.CCR7pos	4x Lipid-14.5 mg/mL	4x Lipid-24.5 mg/mL	10	10	2.09738	9	0.065	0.456	ns
19	freq.CCR7pos	8x Lipid-4.5 mg/mL	8x Lipid-9.5 mg/mL	10	10	-0.792339	9	0.449	0.7335	ns
20	freq.CCR7pos	8x Lipid-4.5 mg/mL	8x Lipid-14.5 mg/mL	10	10	-0.721617	9	0.489	0.7335	ns
21	freq.CCR7pos	8x Lipid-4.5 mg/mL	8x Lipid-24.5 mg/mL	10	10	-2.00286	9	0.076	0.456	ns
22	freq.CCR7pos	8x Lipid-9.5 mg/mL	8x Lipid-14.5 mg/mL	10	10	-0.202983	9	0.844	0.880696	ns
23	freq.CCR7pos	8x Lipid-9.5 mg/mL	8x Lipid-24.5 mg/mL	10	10	-1.18195	9	0.268	0.7335	ns
24	freq.CCR7pos	8x Lipid-14.5 mg/mL	8x Lipid-24.5 mg/mL	10	10	-0.929855	9	0.377	0.7335	ns

### Sheet: CD49aCD103DPStats
	.y.	group1	group2	n1	n2	statistic	df	p	p.adj	p.adj.signif
1	CD49aCD103DPcountperul	0x Lipid-4.5 mg/mL	2x Lipid-4.5 mg/mL	10	10	-2.27263	9	0.049	0.0618947	ns
2	CD49aCD103DPcountperul	0x Lipid-4.5 mg/mL	4x Lipid-4.5 mg/mL	10	10	0.426309	9	0.68	0.741818	ns
3	CD49aCD103DPcountperul	0x Lipid-4.5 mg/mL	8x Lipid-4.5 mg/mL	10	10	4.75491	9	0.001	0.0024	**
4	CD49aCD103DPcountperul	2x Lipid-4.5 mg/mL	4x Lipid-4.5 mg/mL	10	10	3.67068	9	0.005	0.00857143	**
5	CD49aCD103DPcountperul	2x Lipid-4.5 mg/mL	8x Lipid-4.5 mg/mL	10	10	6.12562	9	0.000174	0.000764	***
6	CD49aCD103DPcountperul	4x Lipid-4.5 mg/mL	8x Lipid-4.5 mg/mL	10	10	4.19269	9	0.002	0.00369231	**
7	CD49aCD103DPcountperul	0x Lipid-9.5 mg/mL	2x Lipid-9.5 mg/mL	10	10	-0.378768	9	0.714	0.745043	ns
8	CD49aCD103DPcountperul	0x Lipid-9.5 mg/mL	4x Lipid-9.5 mg/mL	10	10	0.438117	9	0.672	0.741818	ns
9	CD49aCD103DPcountperul	0x Lipid-9.5 mg/mL	8x Lipid-9.5 mg/mL	10	10	4.43038	9	0.002	0.00369231	**
10	CD49aCD103DPcountperul	2x Lipid-9.5 mg/mL	4x Lipid-9.5 mg/mL	10	10	0.969133	9	0.358	0.4296	ns
11	CD49aCD103DPcountperul	2x Lipid-9.5 mg/mL	8x Lipid-9.5 mg/mL	10	10	10.6906	9	2.05e-06	4.92e-05	****
12	CD49aCD103DPcountperul	4x Lipid-9.5 mg/mL	8x Lipid-9.5 mg/mL	10	10	4.75849	9	0.001	0.0024	**
13	CD49aCD103DPcountperul	0x Lipid-14.5 mg/mL	2x Lipid-14.5 mg/mL	10	10	-6.89627	9	7.1e-05	0.000568	***
14	CD49aCD103DPcountperul	0x Lipid-14.5 mg/mL	4x Lipid-14.5 mg/mL	10	10	-3.35592	9	0.008	0.0128	*
15	CD49aCD103DPcountperul	0x Lipid-14.5 mg/mL	8x Lipid-14.5 mg/mL	10	10	2.37709	9	0.041	0.0546667	ns
16	CD49aCD103DPcountperul	2x Lipid-14.5 mg/mL	4x Lipid-14.5 mg/mL	10	10	6.12495	9	0.000174	0.000764	***
17	CD49aCD103DPcountperul	2x Lipid-14.5 mg/mL	8x Lipid-14.5 mg/mL	10	10	7.16821	9	5.26e-05	0.000568	***
18	CD49aCD103DPcountperul	4x Lipid-14.5 mg/mL	8x Lipid-14.5 mg/mL	10	10	4.39388	9	0.002	0.00369231	**
19	CD49aCD103DPcountperul	0x Lipid-24.5 mg/mL	2x Lipid-24.5 mg/mL	10	10	-5.60815	9	0.000331	0.001029	**
20	CD49aCD103DPcountperul	0x Lipid-24.5 mg/mL	4x Lipid-24.5 mg/mL	10	10	-3.20692	9	0.011	0.0155294	*
21	CD49aCD103DPcountperul	0x Lipid-24.5 mg/mL	8x Lipid-24.5 mg/mL	10	10	0.20929	9	0.839	0.839	ns
22	CD49aCD103DPcountperul	2x Lipid-24.5 mg/mL	4x Lipid-24.5 mg/mL	10	10	6.0499	9	0.000191	0.000764	***
23	CD49aCD103DPcountperul	2x Lipid-24.5 mg/mL	8x Lipid-24.5 mg/mL	10	10	5.57959	9	0.000343	0.001029	**
24	CD49aCD103DPcountperul	4x Lipid-24.5 mg/mL	8x Lipid-24.5 mg/mL	10	10	3.2572	9	0.01	0.015	*
1	CD49aCD103DPcountperul	0x Lipid-4.5 mg/mL	0x Lipid-9.5 mg/mL	10	10	1.23254	9	0.249	0.351529	ns
2	CD49aCD103DPcountperul	0x Lipid-4.5 mg/mL	0x Lipid-14.5 mg/mL	10	10	4.44726	9	0.002	0.0048	**
3	CD49aCD103DPcountperul	0x Lipid-4.5 mg/mL	0x Lipid-24.5 mg/mL	10	10	4.75079	9	0.001	0.004	**
4	CD49aCD103DPcountperul	0x Lipid-9.5 mg/mL	0x Lipid-14.5 mg/mL	10	10	4.541	9	0.001	0.004	**
5	CD49aCD103DPcountperul	0x Lipid-9.5 mg/mL	0x Lipid-24.5 mg/mL	10	10	4.404	9	0.002	0.0048	**
6	CD49aCD103DPcountperul	0x Lipid-14.5 mg/mL	0x Lipid-24.5 mg/mL	10	10	2.36844	9	0.042	0.0672	ns
7	CD49aCD103DPcountperul	2x Lipid-4.5 mg/mL	2x Lipid-9.5 mg/mL	10	10	3.33971	9	0.009	0.0166154	*
8	CD49aCD103DPcountperul	2x Lipid-4.5 mg/mL	2x Lipid-14.5 mg/mL	10	10	3.70652	9	0.005	0.0109091	*
9	CD49aCD103DPcountperul	2x Lipid-4.5 mg/mL	2x Lipid-24.5 mg/mL	10	10	5.91088	9	0.000226	0.001808	**
10	CD49aCD103DPcountperul	2x Lipid-9.5 mg/mL	2x Lipid-14.5 mg/mL	10	10	0.0075532	9	0.994	0.994	ns
11	CD49aCD103DPcountperul	2x Lipid-9.5 mg/mL	2x Lipid-24.5 mg/mL	10	10	9.1368	9	7.55e-06	0.0001812	***
12	CD49aCD103DPcountperul	2x Lipid-14.5 mg/mL	2x Lipid-24.5 mg/mL	10	10	7.37135	9	4.23e-05	0.0005076	***
13	CD49aCD103DPcountperul	4x Lipid-4.5 mg/mL	4x Lipid-9.5 mg/mL	10	10	1.96342	9	0.081	0.1215	ns
14	CD49aCD103DPcountperul	4x Lipid-4.5 mg/mL	4x Lipid-14.5 mg/mL	10	10	3.14847	9	0.012	0.0205714	*
15	CD49aCD103DPcountperul	4x Lipid-4.5 mg/mL	4x Lipid-24.5 mg/mL	10	10	4.20068	9	0.002	0.0048	**
16	CD49aCD103DPcountperul	4x Lipid-9.5 mg/mL	4x Lipid-14.5 mg/mL	10	10	3.49224	9	0.007	0.014	*
17	CD49aCD103DPcountperul	4x Lipid-9.5 mg/mL	4x Lipid-24.5 mg/mL	10	10	4.86292	9	0.000892	0.004	**
18	CD49aCD103DPcountperul	4x Lipid-14.5 mg/mL	4x Lipid-24.5 mg/mL	10	10	4.41337	9	0.002	0.0048	**
19	CD49aCD103DPcountperul	8x Lipid-4.5 mg/mL	8x Lipid-9.5 mg/mL	10	10	-1.00491	9	0.341	0.454667	ns
20	CD49aCD103DPcountperul	8x Lipid-4.5 mg/mL	8x Lipid-14.5 mg/mL	10	10	-0.0552088	9	0.957	0.994	ns
21	CD49aCD103DPcountperul	8x Lipid-4.5 mg/mL	8x Lipid-24.5 mg/mL	10	10	-0.0472872	9	0.963	0.994	ns
22	CD49aCD103DPcountperul	8x Lipid-9.5 mg/mL	8x Lipid-14.5 mg/mL	10	10	0.556676	9	0.591	0.7092	ns
23	CD49aCD103DPcountperul	8x Lipid-9.5 mg/mL	8x Lipid-24.5 mg/mL	10	10	0.581288	9	0.575	0.7092	ns
24	CD49aCD103DPcountperul	8x Lipid-14.5 mg/mL	8x Lipid-24.5 mg/mL	10	10	0.0103022	9	0.992	0.994	ns
1	DPcd49acd103	0x Lipid-4.5 mg/mL	2x Lipid-4.5 mg/mL	10	10	-1.00492	9	0.341	0.629538	ns
2	DPcd49acd103	0x Lipid-4.5 mg/mL	4x Lipid-4.5 mg/mL	10	10	0.42148	9	0.683	0.8196	ns
3	DPcd49acd103	0x Lipid-4.5 mg/mL	8x Lipid-4.5 mg/mL	10	10	8.66756	9	1.16e-05	9.6e-05	****
4	DPcd49acd103	2x Lipid-4.5 mg/mL	4x Lipid-4.5 mg/mL	10	10	1.27181	9	0.235	0.47	ns
5	DPcd49acd103	2x Lipid-4.5 mg/mL	8x Lipid-4.5 mg/mL	10	10	8.63548	9	1.2e-05	9.6e-05	****
6	DPcd49acd103	4x Lipid-4.5 mg/mL	8x Lipid-4.5 mg/mL	10	10	8.7543	9	1.07e-05	9.6e-05	****
7	DPcd49acd103	0x Lipid-9.5 mg/mL	2x Lipid-9.5 mg/mL	10	10	1.34983	9	0.21	0.458182	ns
8	DPcd49acd103	0x Lipid-9.5 mg/mL	4x Lipid-9.5 mg/mL	10	10	1.39022	9	0.198	0.458182	ns
9	DPcd49acd103	0x Lipid-9.5 mg/mL	8x Lipid-9.5 mg/mL	10	10	2.98846	9	0.015	0.06	ns
10	DPcd49acd103	2x Lipid-9.5 mg/mL	4x Lipid-9.5 mg/mL	10	10	-0.252971	9	0.806	0.886957	ns
11	DPcd49acd103	2x Lipid-9.5 mg/mL	8x Lipid-9.5 mg/mL	10	10	1.82819	9	0.101	0.303	ns
12	DPcd49acd103	4x Lipid-9.5 mg/mL	8x Lipid-9.5 mg/mL	10	10	2.24219	9	0.052	0.178286	ns
13	DPcd49acd103	0x Lipid-14.5 mg/mL	2x Lipid-14.5 mg/mL	10	10	3.42606	9	0.008	0.0384	*
14	DPcd49acd103	0x Lipid-14.5 mg/mL	4x Lipid-14.5 mg/mL	10	10	4.05183	9	0.003	0.018	*
15	DPcd49acd103	0x Lipid-14.5 mg/mL	8x Lipid-14.5 mg/mL	10	10	-0.194838	9	0.85	0.886957	ns
16	DPcd49acd103	2x Lipid-14.5 mg/mL	4x Lipid-14.5 mg/mL	10	10	1.72529	9	0.119	0.317333	ns
17	DPcd49acd103	2x Lipid-14.5 mg/mL	8x Lipid-14.5 mg/mL	10	10	-0.64465	9	0.535	0.769412	ns
18	DPcd49acd103	4x Lipid-14.5 mg/mL	8x Lipid-14.5 mg/mL	10	10	-0.75658	9	0.469	0.769412	ns
19	DPcd49acd103	0x Lipid-24.5 mg/mL	2x Lipid-24.5 mg/mL	10	10	0.564308	9	0.586	0.781333	ns
20	DPcd49acd103	0x Lipid-24.5 mg/mL	4x Lipid-24.5 mg/mL	10	10	0.499894	9	0.629	0.794526	ns
21	DPcd49acd103	0x Lipid-24.5 mg/mL	8x Lipid-24.5 mg/mL	10	10	-0.047254	9	0.963	0.963	ns
22	DPcd49acd103	2x Lipid-24.5 mg/mL	4x Lipid-24.5 mg/mL	10	10	-0.213766	9	0.835	0.886957	ns
23	DPcd49acd103	2x Lipid-24.5 mg/mL	8x Lipid-24.5 mg/mL	10	10	-0.629001	9	0.545	0.769412	ns
24	DPcd49acd103	4x Lipid-24.5 mg/mL	8x Lipid-24.5 mg/mL	10	10	-0.662664	9	0.524	0.769412	ns
1	DPcd49acd103	0x Lipid-4.5 mg/mL	0x Lipid-9.5 mg/mL	10	10	2.10326	9	0.065	0.111429	ns
2	DPcd49acd103	0x Lipid-4.5 mg/mL	0x Lipid-14.5 mg/mL	10	10	-0.30055	9	0.771	0.771	ns
3	DPcd49acd103	0x Lipid-4.5 mg/mL	0x Lipid-24.5 mg/mL	10	10	2.57762	9	0.03	0.06	ns
4	DPcd49acd103	0x Lipid-9.5 mg/mL	0x Lipid-14.5 mg/mL	10	10	-1.77428	9	0.11	0.155294	ns
5	DPcd49acd103	0x Lipid-9.5 mg/mL	0x Lipid-24.5 mg/mL	10	10	2.04703	9	0.071	0.1136	ns
6	DPcd49acd103	0x Lipid-14.5 mg/mL	0x Lipid-24.5 mg/mL	10	10	2.4257	9	0.038	0.0701538	ns
7	DPcd49acd103	2x Lipid-4.5 mg/mL	2x Lipid-9.5 mg/mL	10	10	3.31591	9	0.009	0.024	*
8	DPcd49acd103	2x Lipid-4.5 mg/mL	2x Lipid-14.5 mg/mL	10	10	4.11424	9	0.003	0.0102857	*
9	DPcd49acd103	2x Lipid-4.5 mg/mL	2x Lipid-24.5 mg/mL	10	10	6.46068	9	0.000117	0.001064	**
10	DPcd49acd103	2x Lipid-9.5 mg/mL	2x Lipid-14.5 mg/mL	10	10	0.778359	9	0.456	0.497455	ns
11	DPcd49acd103	2x Lipid-9.5 mg/mL	2x Lipid-24.5 mg/mL	10	10	5.82602	9	0.000251	0.0012048	**
12	DPcd49acd103	2x Lipid-14.5 mg/mL	2x Lipid-24.5 mg/mL	10	10	6.34699	9	0.000133	0.001064	**
13	DPcd49acd103	4x Lipid-4.5 mg/mL	4x Lipid-9.5 mg/mL	10	10	2.61636	9	0.028	0.06	ns
14	DPcd49acd103	4x Lipid-4.5 mg/mL	4x Lipid-14.5 mg/mL	10	10	3.71674	9	0.005	0.015	*
15	DPcd49acd103	4x Lipid-4.5 mg/mL	4x Lipid-24.5 mg/mL	10	10	5.86993	9	0.000238	0.0012048	**
16	DPcd49acd103	4x Lipid-9.5 mg/mL	4x Lipid-14.5 mg/mL	10	10	2.78033	9	0.021	0.0504	ns
17	DPcd49acd103	4x Lipid-9.5 mg/mL	4x Lipid-24.5 mg/mL	10	10	8.11521	9	1.97e-05	0.0004728	***
18	DPcd49acd103	4x Lipid-14.5 mg/mL	4x Lipid-24.5 mg/mL	10	10	4.63062	9	0.001	0.004	**
19	DPcd49acd103	8x Lipid-4.5 mg/mL	8x Lipid-9.5 mg/mL	10	10	-1.09488	9	0.302	0.381474	ns
20	DPcd49acd103	8x Lipid-4.5 mg/mL	8x Lipid-14.5 mg/mL	10	10	-1.26622	9	0.237	0.316	ns
21	DPcd49acd103	8x Lipid-4.5 mg/mL	8x Lipid-24.5 mg/mL	10	10	-1.96256	9	0.081	0.1215	ns
22	DPcd49acd103	8x Lipid-9.5 mg/mL	8x Lipid-14.5 mg/mL	10	10	-0.989148	9	0.348	0.4176	ns
23	DPcd49acd103	8x Lipid-9.5 mg/mL	8x Lipid-24.5 mg/mL	10	10	-0.48751	9	0.638	0.665739	ns
24	DPcd49acd103	8x Lipid-14.5 mg/mL	8x Lipid-24.5 mg/mL	10	10	0.910595	9	0.386	0.441143	ns
